# Metabolic reallocation in spinal cord oligodendrocytes drives chronic pain via neuronal β-amyloid production

**DOI:** 10.64898/2026.01.23.701389

**Authors:** Yannick Fotio, Saeed Al Masri, Zechuan Shi, Johnny Le, Sudeshna Das, Varvara I. Rubtsova, Alex Mabou Tagne, Cholsoon Jang, Vivek Swarup, Daniele Piomelli

**Affiliations:** Department of Anatomy and Neurobiology, University of California Irvine, Irvine, CA, USA; Department of Neurobiology and Behavior, University of California, Irvine, Irvine, CA, USA; Department of Biological Chemistry, University of California Irvine, Irvine, CA, USA; Department of Pharmaceutical Sciences, University of California Irvine, Irvine, CA, USA

**Author notes:** Lead contact: Daniele Piomelli. Gillespie Neuroscience Res. Facility (room 3101), 837 Health Sciences Rd., Irvine, CA 92697. Department of Biological Sciences, Center for Advances Pain Studies, The University of Texas at Dallas, Dallas, TX, USA.

## Abstract

Peripheral injury reprograms metabolism in spinal cord oligodendrocytes, initiating a molecular cascade that drives chronic pain via neuronal β-amyloid (Aβ) release. After injury, mouse spinal oligodendrocytes downregulate myelin protein synthesis and upregulate lipid biosynthesis—but reroute lipids toward neuroplastic remodeling and away from myelin maintenance. This metabolic reallocation disrupts myelin integrity and axonal function, causing neuronal accumulation of amyloid precursor protein, enhanced expression of its processing β-secretase BACE1, and local release of Aβ peptides. Blocking Aβ production or clearing Aβ deposits stops the transition to pain chronicity. Deleting the lysosomal lipid hydrolase NAAA in oligodendrocytes prevents both injury-induced Aβ production and chronic pain development. The findings identify an unexpected mechanistic link between chronic pain and Alzheimer’s-like neurodegeneration, positioning Aβ as a target for therapeutic intervention.
