## Supplementary material for "Metabolic reallocation in spinal cord oligodendrocytes drives chronic pain via neuronal β-amyloid production": Raw data: Source data 2_Metabolic flux data.xlsx

### Sheet: Sheet1
Fig. 1i			Fig. 1j			Fig. 1k
[13C] Glucose (%labeled carbon)			[13C] Pyruvate (%labeled carbon)			[13C] Succinate (%labeled carbon)
Veh	Form		Veh	Form		Veh	Form
52.83	56.19		30.22	33.65		32.38	28.64
46.24	59.72		26.11	36.74		31.92	28.46
45.12	64.4		27.09	39.05		35.12	28.76
40.46	60.97		22.43	36.41		33.57	26.55
Fig. S2b, Glycolysis
[13C] Fructose-6P (%labeled carbon)			[13C] Fructose-1,6-P (%labeled carbon)			[13C] Glyceraldehyde-3P (%labeled carbon)
Veh	Form		Veh	Form		Veh	Form
7.27	8.74		11.79	12.73		12.24	16.05
5.16	10.08		10.86	16.15		8.76	19.18
6.35	14.96		11.35	18.44		11.32	22.25
4.97	9.23		5.97	14.86		9.14	15.35
[13C] Glyceral-3P (%labeled carbon)			[13C] Lactate (%labeled carbon)
Veh	Form		Veh	Form
15.607	16.7773		32	34.53
13.9339	17.8751		27.87	38.18
14.8598	18.7427		29.11	40.46
12.0433	17.4946		24.9	38.05
Fig. S2c, TCA cycle
[13C] Citrate (%labeled carbon)			[13C] Fumarate (%labeled carbon)			[13C] Malate (%labeled carbon)
Veh	Form		Veh	Form		Veh	Form
20.8	19.8		30.34	29.73		24.13	18.72
22.9	20.3		32.26	30.62		27.36	24.71
25.2	23.5		35.84	33.65		30.48	26.74
25.1	19.7		34.02	29.43		28.97	24
Pyruvate to Citrate ratio			Pyruvate to Malate ratio
Veh	Form		Veh	Form
0.69	0.59		0.8	0.56
0.88	0.55		1.05	0.67
0.93	0.6		1.13	0.68
1.12	0.54		1.29	0.66
