## Supplementary material for "Metabolic reallocation in spinal cord oligodendrocytes drives chronic pain via neuronal β-amyloid production": Raw data: Source data 5_Myelin lipidomic.xlsx

### Sheet: Raw data_whole lipidomics
	Veh_1.1	Veh_1.2	Veh_1.3	Veh_1.4	Veh_1.5	Veh_1.6	Form_2.1	Form_2.2	Form_2.3	Form_2.4	Form_2.5
cholesterol	0.857054	0.994486	1.2196	0.950067	1.2288	1.0655	0.734294	0.778017	0.669244	0.965262	1.00253
nervonic acid1	1.02763	1.03362	0.9962	0.995075	1.13371	1.09486	0.756418	0.957696	0.780333	0.875219	0.921521
oleic acid1	1.01645	1.0117	1.06228	0.93272	1.14494	1.21027	0.723176	0.936532	0.761069	0.859262	1.03521
erucic acid1	1.12527	0.972263	0.955082	0.961838	1.06327	0.988393	0.739025	0.950111	0.793711	0.888324	0.800921
PE(32:1)	0.847548	1.15473	1.18512	0.942861	1.18403	1.22414	0.586498	0.937418	0.738906	0.842511	1.14526
PE(34:0)	0.958335	0.99633	1.05674	1.03993	1.19698	1.21071	0.624118	0.9033	0.72613	0.929971	0.882234
PE(34:1)	0.985722	1.05867	1.0786	0.962584	1.09251	1.20749	0.743024	1.04405	0.854137	0.773982	1.15021
PE(34:2)	0.899156	1.09644	1.1613	1.05263	1.05302	1.31039	0.728283	0.953666	0.792517	0.787051	1.12577
PE(36:1)	0.962723	1.00543	0.967908	1.01008	0.992343	1.18376	0.790474	1.10206	0.755251	0.789851	1.13102
PE(36:2)	1.03418	1.03857	1.09005	1.00876	1.10026	1.19467	0.740865	0.944584	0.841957	0.804658	1.05413
PE(36:3)	0.920349	1.33051	1.04869	1.03878	0.992486	1.0703	0.646349	1.03886	0.822884	0.763912	0.915829
PE(36:4)	0.925567	1.07055	1.16908	0.938071	1.11707	1.31164	0.821457	0.957261	0.779263	0.769119	1.1935
PE(36:5)	0.987223	1.067	1.0462	0.902087	1.16664	1.47882	0.846055	0.871938	0.925438	0.755224	1.09522
PE(38:0)	1.02093	1.1034	1.01408	0.694243	1.16762	1.24779	0.723851	0.929111	0.593132	0.810753	1.04938
PE(38:1)	0.993948	0.943941	1.03192	1.01689	0.974817	1.12463	0.909654	0.999547	0.853189	0.839641	1.029
PE(38:2)	1.03773	0.842903	1.03431	1.08894	1.16608	1.04552	0.765581	0.946534	0.837263	0.829517	0.77529
PE(38:3)	0.958994	1.16279	1.13498	0.943769	1.08631	1.0488	0.66667	0.876913	0.711018	0.809414	0.884274
PE(38:4)	0.977798	1.0327	1.07589	1.01012	1.14892	1.28565	0.767261	1.04683	0.798232	0.748741	1.21314
PE(38:5)	0.987572	1.09289	1.06763	1.0182	1.16689	1.1255	0.793685	0.908563	0.770179	0.806579	1.01467
PE(38:6)	0.927644	1.00016	1.08145	1.01284	1.07253	1.33117	0.859357	1.0083	0.853625	0.73939	1.17735
PE(40:1)	1.09456	0.987872	0.957283	1.10222	1.03742	1.15171	0.77975	0.987797	0.789113	0.856476	0.918306
PE(40:2)	0.959247	1.02905	1.06822	1.0913	1.13186	1.0937	0.781449	0.820183	0.849033	0.849334	0.777977
PE(40:3)	0.787741	1.12458	1.0257	1.12476	0.995294	1.15936	0.834044	0.797511	0.773817	0.865261	0.696416
PE(40:4)	0.984306	0.87522	1.01388	1.04474	1.07496	1.18374	0.816061	1.09748	0.801197	0.859344	0.964
PE(40:5)	0.928021	1.19113	1.20173	0.924073	1.11807	1.06563	0.788681	0.835904	0.851205	0.785053	0.723669
PE(40:6)	0.981272	1.01581	1.1178	1.02537	1.04161	1.29498	0.786931	0.945583	0.772542	0.722219	1.27461
PE(40:7)	0.933331	1.09032	1.0256	1.04531	1.03395	1.28842	0.816907	0.903592	0.813756	0.754473	1.05948
PE(40:8)	0.936992	1.16612	1.09778	0.994682	1.12118	1.39245	0.734674	0.903903	0.817673	0.674636	1.07751
PE(42:2)	1.02214	0.987239	1.07248	1.03511	1.12394	1.36742	0.789416	1.00027	0.851143	0.814811	0.8427
PE(42:7)	0.914993	1.19221	0.981793	1.1064	0.943308	1.13309	0.762465	0.874632	0.778656	0.753937	1.107
PE(44:10)	1.03754	1.06374	0.975855	0.954877	0.936321	1.17623	0.917553	1.02203	0.832688	0.566512	1.09603
PE(44:12)	0.875836	1.04302	1.03283	0.909787	0.989829	1.57386	0.918322	1.03037	0.822201	0.677815	1.18634
PE(P-34:1)	1.07015	1.05315	0.958848	0.958261	1.07604	1.01091	0.613324	0.889642	0.770545	1.0044	0.762951
PE(P-36:1)	1.05754	0.964797	0.96367	0.979199	1.13431	1.06556	0.748316	1.00841	0.8158	1.00823	0.757338
PE(P-36:5)	1.02745	0.935562	1.0415	1.00938	1.06811	1.28295	0.773806	0.95036	0.850203	0.869395	0.982818
PE(P-38:6)	0.94287	1.00427	1.21496	1.06035	1.15221	1.14427	0.764427	0.936835	0.902769	0.821036	1.24168
PE(P-40:5)	1.0291	1.08012	0.749186	1.10788	1.16139	1.17222	0.841226	1.03932	0.828911	0.861004	0.933136
PE(P-42:5)	0.991971	1.01024	1.12584	1.13937	1.23028	1.01369	1.02117	0.949577	0.741455	0.820694	0.995975
Cearamide(d18:1/18:0)	1.17972	0.997075	0.922573	1.07702	1.06812	0.961976	0.685414	0.847138	0.825452	1.06386	0.681023
Cearamide(d18:1/18:1)	1.09434	0.960526	1.06013	0.955534	1.15061	1.14671	0.650316	0.919033	0.871881	0.875519	1.09502
Cearamide(d18:1/20:0)	1.03542	1.01861	0.999316	1.0096	1.10917	1.11714	0.716979	0.984305	0.789415	1.06474	0.769437
Cearamide(d18:1/20:1)	1.00875	1.03777	0.994629	1.06589	1.11359	1.13315	0.691811	0.931191	0.807099	0.901326	1.14887
Cearamide(d18:1/22:0)	0.952242	1.04097	0.970354	1.1042	1.05577	1.09496	0.545861	0.705735	0.761054	0.971819	0.584647
Cearamide(d18:1/22:1)	1.07708	0.897139	1.16808	0.999774	1.07735	1.029	0.7795	0.981969	0.782753	0.984658	0.879387
Cearamide(d18:1/22:2)	0.968515	1.05123	1.05535	0.954672	0.972593	1.10574	0.743713	0.942101	0.91964	0.88034	1.00619
Cearamide(d18:1/24:0)	1.02406	1.01026	0.999615	0.987793	1.13679	1.14742	0.60174	0.769428	0.739383	0.906664	0.71158
Cearamide(d18:1/24:1)	0.967286	0.987044	1.07535	1.04022	1.13516	1.08323	0.654863	0.831351	0.732127	0.903348	0.777375
Cearamide(d18:1/24:2)	1.0312	0.963691	1.07842	1.05618	1.0024	0.99762	0.771236	1.09461	0.751853	0.864764	0.818635
Cearamide-18:0(2-OH)	1.09453	1.02876	1.0999	0.837343	1.11394	1.27867	0.694947	0.923456	0.746204	0.875018	0.965449
Cearamide-20:0(2-OH)	1.15751	0.995603	1.19555	0.785115	0.94531	1.17963	0.60775	0.888564	0.915012	0.920304	1.25437
Cearamide-22:0(2-OH)	1.07222	0.993654	1.10899	1.03085	1.12284	0.957203	0.737973	0.911714	0.760717	0.899645	0.876484
Cearamide-22:1(2-OH)	1.05432	1.1143	0.934084	1.06223	1.11068	0.944767	0.781125	1.04971	1.09882	1.09016	1.26154
Cearamide-24:0(2-OH)	0.966243	0.801462	1.20286	0.990401	0.997242	1.25034	0.749338	0.946645	0.744258	0.874309	0.900145
Cearamide-24:1(2-OH)	0.926676	1.0157	1.10231	1.11099	0.954784	1.05226	0.637194	0.958141	0.788934	0.923188	0.797745
Cearamide-28:6(2-OH)	1.08918	0.897561	1.12675	1.07554	1.0269	1.42297	0.756701	1.58361	0.960309	0.725631	0.7062
PC(28:0)	0.835149	1.02782	1.10007	1.01755	1.30116	1.2084	0.608439	0.810945	0.669246	0.983911	0.747897
PC(30:0)	0.912673	1.05667	1.02507	1.02403	1.232	1.31893	0.615685	0.92642	0.727271	0.847079	0.800586
PC(30:1)	0.985995	0.944698	1.18022	1.08842	1.32024	1.1291	0.239435	0.706231	0.557188	0.734938	0.719231
PC(32:0)	1.05619	1.06219	0.969671	0.905087	1.1439	1.26434	0.661814	0.960438	0.749751	0.804697	0.946175
PC(32:1)	0.946348	1.04409	1.09184	1.02069	1.18813	1.23782	0.657964	0.875587	0.744326	0.835554	0.917799
PC(33:1)	0.959336	1.00712	0.98561	1.01606	1.0227	1.19238	0.768949	1.06239	0.749138	0.805918	1.1019
PC(34:0)	0.992456	1.07166	0.943524	0.91563	1.06941	1.38787	0.613977	1.01208	0.694543	0.812693	1.09508
PC(34:1)	1.07963	1.02509	1.03641	1.03985	1.11319	1.1712	0.72937	0.818008	0.785017	0.785235	0.971122
PC(34:2)	0.943196	1.07005	1.14936	1.13047	1.06929	1.19172	0.576938	0.891715	0.78583	0.79993	0.972232
PC(34:3)	1.01527	0.942489	0.91867	0.934533	1.35804	1.15131	0.80816	0.955296	0.793446	0.86148	1.00022
PC(34:4)	1.00928	1.06759	0.97791	0.980355	1.14935	1.143	0.946882	0.974073	0.903971	0.890642	0.854043
PC(36:0)	0.980515	0.936216	1.08934	0.937018	1.06407	1.48792	0.517921	0.91682	0.588315	0.801354	0.875016
PC(36:1)	0.983627	0.913025	1.05878	1.08761	1.10974	1.18597	0.659394	0.974151	0.727183	0.785204	0.815052
PC(36:1)-ether	0.993312	0.987088	1.08686	1.10893	1.1996	1.09803	0.647337	0.848064	0.710085	0.930398	0.740253
PC(36:2)	1.00408	1.02725	1.12706	1.04134	1.12056	1.19299	0.705317	0.862612	0.759638	0.806123	1.00617
PC(36:3)	0.915804	1.26496	1.00904	1.10555	1.17427	1.1096	0.585847	0.841032	0.71049	0.77421	0.867327
PC(36:4)	1.02013	1.01947	1.08817	1.04382	1.18011	1.25626	0.687313	0.786475	0.818405	0.872536	1.05584
PC(36:5)	0.976157	1.02444	1.20219	1.05212	1.24653	1.29945	0.610373	0.772332	0.878215	0.722297	0.855784
PC(38:2)	0.927272	1.01026	1.22056	1.13383	1.21359	1.05056	0.62923	0.79104	0.63323	0.807654	0.756303
PC(38:3)	0.901172	1.12757	1.03697	1.13975	1.103	1.16757	0.512427	0.756903	0.627728	0.788309	0.861317
PC(38:4)	0.962703	1.05651	1.11479	0.991074	1.11348	1.23352	0.696122	0.86617	0.817323	0.857697	1.02472
PC(38:5)	0.984705	1.0053	1.06117	1.05034	1.19877	1.23515	0.650657	0.790314	0.745723	0.811019	0.868232
PC(38:6)	0.981622	1.03422	1.1498	1.01558	1.09263	1.2854	0.756034	0.950917	0.796135	0.813483	1.12521
PC(40:6)	0.944549	1.11441	1.01812	1.07156	1.10348	1.19547	0.79335	0.940161	0.773349	0.830286	1.22485
PC(40:7)	0.907782	1.00475	1.07743	0.990341	1.1492	1.33319	0.768305	0.844384	0.791043	0.821608	1.04329
PC(42:7)	0.864514	1.1211	1.15066	1.04285	1.00697	1.20013	0.68865	0.743232	0.813841	0.684928	0.964953
PC(44:12)	1.0095	1.00877	1.09871	1.05572	1.09166	1.35101	0.834585	0.876389	0.823102	0.737694	0.976435
SM(d18:1/16:0)	1.0385	1.07021	1.14083	0.952942	1.10134	1.26409	0.61457	0.878577	0.722065	0.865777	0.897805
SM(d18:1/18:0)	1.03352	0.988534	1.0373	1.0136	1.12085	1.18065	0.56889	0.800771	0.752859	0.914092	0.796255
SM(d18:1/18:1)	0.915993	1.01797	1.0625	1.02915	1.27254	1.28429	0.586341	0.881453	0.701279	0.712727	0.888602
SM(d18:1/20:0)	1.04998	0.886472	1.02919	1.06624	1.17883	1.33656	0.563924	0.812806	0.67112	0.985743	0.866056
SM(d18:1/22:1)	1.06638	1.02486	1.03496	1.09878	1.08897	1.08224	0.535119	0.849489	0.647877	0.833295	0.857465
SM(d18:1/24:2)	0.978924	0.947281	1.09292	1.06995	1.22658	1.1657	0.58642	0.820955	0.655216	0.9111	0.735235
Galactosyl Cearamide-Mono-Sulfo(d18:1/24:0)	0.957632	0.853477	1.19528	0.911842	1.05788	1.1657	0.685885	0.914395	0.820689	0.81852	0.991714
Galactosyl Cearamide-Mono-Sulfo(d18:1/24:1)	0.949811	0.922389	1.02426	0.909673	1.13913	1.14271	0.690952	0.917743	0.724614	0.833818	0.957773
Glucosyl/Galactosyl Cearamide(d18:1/16:0)	0.952704	0.990312	0.884388	1.00253	1.13681	1.23664	0.650045	0.829868	0.715998	0.862106	0.81727
Glucosyl/Galactosyl Cearamide(d18:1/18:0)	1.14933	1.07527	0.88763	0.920711	1.05212	0.993782	0.71831	0.878131	0.862662	0.861751	0.862703
Glucosyl/Galactosyl Cearamide(d18:1/18:1)	0.98187	0.970685	1.02063	0.898957	1.10852	1.15914	0.723841	0.94181	0.763742	0.859103	1.03681
Glucosyl/Galactosyl Cearamide(d18:1/20:0)	1.00755	0.918828	0.976255	0.918944	1.10405	1.18999	0.649406	0.900084	0.715816	0.978497	0.872825
Glucosyl/Galactosyl Cearamide(d18:1/20:1)	1.08461	0.963561	0.868934	0.929867	1.08567	1.10864	0.70157	0.962171	0.86503	0.997108	1.18352
Glucosyl/Galactosyl Cearamide(d18:1/20:3)	1.2094	0.934434	0.859524	0.917623	1.15461	0.909858	1.05518	1.01297	1.06482	1.09761	0.955665
Glucosyl/Galactosyl Cearamide(d18:1/22:0)	1.05831	1.02837	1.02362	1.04306	1.10883	0.862105	0.699193	0.946567	0.761273	0.958088	0.761234
Glucosyl/Galactosyl Cearamide(d18:1/22:1)	1.03998	0.890503	1.0795	0.996111	1.08058	1.01861	0.775999	0.970763	0.806382	0.901051	0.962821
Glucosyl/Galactosyl Cearamide(d18:1/22:2)	0.981138	1.05336	1.13944	0.878782	0.969224	1.02672	0.714958	0.9256	0.924074	0.845724	0.972515
Glucosyl/Galactosyl Cearamide(d18:1/24:0)	1.08307	0.898665	0.937947	0.989815	1.03857	1.14583	0.670281	0.909367	0.681433	0.810123	0.927837
Glucosyl/Galactosyl Cearamide(d18:1/24:1)	1.02368	1.02963	0.93809	0.993992	1.10788	1.01632	0.761585	0.976308	0.814576	0.931495	0.887115
Glucosyl/Galactosyl Cearamide(d18:1/24:2)	1.00167	0.993037	1.08952	0.967843	0.948092	1.07681	0.773127	0.985567	0.775224	0.846877	0.819429
Glucosyl/Galactosyl Cearamide(d18:1/24:3)	0.951029	0.931991	1.04114	0.98753	1.01549	1.22019	0.902105	1.10624	0.858864	0.812857	1.37614
Glucosyl/Galactosyl Cearamide(d18:1/26:0)	0.927892	1.00117	0.984085	0.920243	0.928837	1.30157	0.708406	1.04342	0.714276	0.926333	0.945734
Glucosyl/Galactosyl Cearamide(d18:1/26:1)	1.10018	0.927738	0.955034	1.02252	1.02832	1.11004	0.73566	0.951566	0.583725	0.728575	0.863582
Glucosyl/Galactosyl Cearamide(d18:1/26:2)	0.936828	0.836525	1.22864	1.00076	0.969569	1.06951	0.723208	0.953954	0.798179	0.880268	0.88352

### Sheet: PCA
	PC1	PC2
Veh_1.1	-0.18622	0.316663
Veh_1.2	-0.63569	0.028923
Veh_1.3	-1.01054	0.126512
Veh_1.4	-0.50875	0.477641
Veh_1.5	-1.46889	0.452743
Veh_1.6	-2.22179	-0.5385
Form_2.1	2.44296	-0.25638
Form_2.2	0.494167	-0.21338
Form_2.3	1.7635	-0.01255
Form_2.4	1.16031	0.743833
Form_2.5	0.170948	-1.12551
