## Supplementary material for "Metabolic reallocation in spinal cord oligodendrocytes drives chronic pain via neuronal β-amyloid production": Raw data: Source data 6_Whole spinal cord lipidomic.xlsx

### Sheet: Sheet1
Normalized Ion count	Form_1	Form_2	Form_3	Form_4	Form_5	Form_8	Form_10		Veh_2	Veh_3	Veh_4	Veh_5	Veh_6	Veh_7	Veh_8	Veh_9
PC
PC(30:0)	0.845251	1.05776	0.94212	0.8969	0.913418	0.937701	1.29		1.05526	0.741154	1.15495	1.01384	1.12163	1.26391	1.06325	0.746784
PC(31:0)	0.410237	0.875436	0.665299	0.690188	0.874835	0.474582	1.25414		0.999079	1.34963	1.36637	0.414886	1.43279	1.10222	0.949273	0.508123
PC(31:1)	1.05154	1.08782	1.11993	0.784811	0.897242	1.03555	1.26131		1.04178	0.79843	1.02046	0.900067	0.993595	1.17231	1.21393	0.803527
PC(34:4)	1.25718	1.23193	1.41847	0.735177	1.04795	1.02934	0.715564		0.742531	0.818567	1.18579	0.48263	1.57742	1.18605	1.10476	0.512432
PC(30:1)	1.03685	1.23877	1.17224	0.977497	0.819271	0.90284	0.903062		1.03891	0.73008	0.981538	0.983462	1.01314	0.991457	1.62847	0.73082
PC(36:2)	0.963053	0.902453	0.964835	1.05775	0.913579	0.766619	1.23209		0.856159	0.832457	0.998231	1.16263	1.08307	1.08411	0.946776	0.8162
PC(36:3)	1.2918	1.32282	1.28179	0.896969	1.20491	1.17156	1.31641		1.133	0.90278	0.7938	0.715376	1.03732	1.08373	1.14816	0.933415
PC(33:1)	1.04423	0.970197	1.02681	1.00065	0.890623	1.06125	1.08422		0.934698	0.842747	1.05728	1.17564	1.11915	1.09853	1.12075	0.753013
PC(34:1)	0.935669	0.841518	0.819821	0.939569	0.902359	0.856476	1.14639		0.893123	0.975213	1.02152	1.04411	1.00564	1.07276	1.12894	0.820353
PC(36:4)	1.15595	0.954599	1.15389	0.84397	1.03492	0.973532	1.22079		1.03001	0.927849	0.932372	0.770326	1.11913	1.06844	1.13058	0.959132
PC(50:6)	1.36962	0.808181	0.995764	0.877434	0.843455	0.883295	1.28891		0.910647	1.11015	0.969101	0.981891	1.09438	1.09864	1.05255	0.958161
PC(32:2)	1.04272	1.27064	1.25941	0.984652	1.07382	1.06844	1.17399		0.92257	0.702736	0.93264	0.857141	1.08616	1.23614	1.47182	0.797878
PC(34:2)	1.04338	1.02162	0.993267	0.905779	0.999083	0.941893	0.995642		0.989391	0.964845	0.900324	1.03911	1.003	0.939316	1.18169	0.9161
PC(34:3)	1.41365	1.2363	1.08855	0.864321	1.14664	0.873154	1.0956		1.07011	1.0779	0.845638	0.875204	0.72938	0.803465	1.50767	0.882941
PC(35:2)	0.748923	1.36562	0.92714	1.07099	1.24539	1.09781	1.22021		1.04193	1.07275	0.710911	0.971136	1.25789	1.20185	1.39771	1.0201
PC(36:3)	0.81712	1.19578	0.730855	1.20411	1.37107	1.09281	0.815196		0.152452	0.475181	1.07778	1.53538	1.28455	1.098	1.61335	0.615141
PC(36:4)	1.21649	0.867544	1.58087	0.841632	1.34315	1.27165	1.43439		1.0757	0.878013	0.923727	0.613257	1.19562	1.03786	1.0502	0.871281
PC(38:4)	1.21539	0.905548	1.01489	0.864099	1.01868	0.860714	1.23403		1.02271	1.03727	1.08412	0.805032	1.1219	0.949349	1.1169	0.888869
PC(38:6)	1.15378	0.92943	1.1837	0.794427	1.00551	0.942506	1.2708		0.971993	1.02224	0.883714	0.840493	1.08706	1.15537	1.02234	1.04028
PC(37:4)	1.19413	0.946564	1.26876	0.943075	0.99251	1.20203	1.05465		1.22961	0.712284	0.615597	0.954795	1.13404	1.09447	1.34543	0.990661
PC(40:5)	1.23778	1.15655	1.36075	1.02794	1.02629	0.919082	1.2009		1.08742	1.0013	0.74875	1.01377	1.15002	0.82612	1.11121	0.765136
PC(35:5)	1.10386	1.0954	1.18352	0.869441	1.01029	1.2193	0.977658		1.01089	0.914184	0.852964	1.04231	1.16698	1.12325	1.10373	0.943023
PC(36:6)	1.2538	2.03733	1.19188	1.2868	1.02637	1.21596	1.31441		1.43136	0.445235	1.06375	1.05326	0.677931	0.819817	0.846422	1.13971
PC(38:5)	1.55848	1.07733	2.08634	0.914209	0.914618	1.22529	0.985888		0.96922	1.06424	0.822891	0.840294	1.23565	0.975102	1.45383	0.810679
SM
d40:2	1.38993	1.13556	1.48376	1.93322	1.55629	0.596619	0.882701		1.05285	1.39001	0.412382	0.644132	1.25356	0.900296	0.831218	0.592776
d32:1	0.788161	1.23129	0.985662	0.946809	1.18139	1.02353	1.27783		1.06762	0.940176	1.50611	1.35103	1.14712	0.927661	1.00782	0.470401
d34:1	1.10215	0.88382	1.47474	1.19983	0.99344	1.03832	1.15967		1.36953	1.21037	0.559623	0.455529	1.56752	1.27238	1.10347	0.743946
d34:2	1.17531	1.45926	1.08399	1.17579	0.812125	1.07796	1.6826		1.37384	1.1677	1.70351	0.784662	0.941018	0.830725	0.943883	0.688874
d36:1	1.28019	1.36471	1.30657	0.529151	1.41267	0.982201	1.64726		0.661774	1.15154	0.496406	0.823618	1.13257	1.2226	1.04227	1.13326
d36:2	1.13736	0.99366	1.31745	0.787819	0.971989	0.928941	1.23091		1.36631	1.14276	0.922355	0.653807	1.17862	0.925059	1.06739	0.816378
d38:1	0.984783	1.26415	1.29186	1.45894	1.40398	0.615105	2.13058		1.08962	1.04178	0.408434	1.08936	0.782874	1.01557	0.9565	0.780256
d38:2	0.565257	0.803744	1.17969	1.26696	1.04257	0.863256	1.42144		1.22405	0.454226	1.44812	0.966421	0.730169	1.2203	1.18871	0.535743
d42:2	1.4045	1.64722	1.58114	1.7523	1.58262	0.519367	1.42613		1.41345	0.98248	0.369901	0.633796	1.33851	1.33719	0.767826	0.88397
PE(32:0)	1.89718	1.82557	1.38055	1.1619	3.35651	0.981542	1.23473		0.405645	0.438212	0.436074	1.1752	0.611771	0.931051	1.09897	1.00767
PE(34:1)	1.91399	1.20895	1.48051	1.2129	0.540757	1.26417	0.579206		2.0386	1.17049	0.75843	0.40049	1.40965	0.955946	1.10598	0.801303
PE(34:2)	1.03029	1.38055	1.20125	0.875842	1.45611	1.38782	1.18807		1.17022	0.983906	0.917963	0.728078	1.19225	0.891897	1.05092	0.869773
PE(34:3)	2.66077	0.984011	2.28113	0.797812	1.29463	1.5193	1.09159		1.39279	1.31471	0.718956	0.667363	1.67314	1.11637	0.615886	0.583586
PE(36:4)	1.64966	0.758277	1.44318	0.533601	1.13047	1.58494	0.989544		1.28182	0.994236	0.777273	0.726104	1.44737	1.38896	0.710166	0.895494
PE(38:2)	2.4023	1.82918	2.92353	1.31416	1.85692	1.88142	1.09338		0.428553	1.56599	0.757463	0.953048	2.08407	0.764881	0.283575	0.203607
PE(32:1)	1.32839	1.26633	1.13854	1.18004	1.15135	1.63236	0.768827		0.78883	0.827603	0.299213	0.877551	1.04957	1.38594	1.43174	0.620334
PE(38:1)	1.0131	1.01023	1.04245	1.14044	1.1594	1.03471	1.18806		1.08289	0.931725	1.0257	1.11201	0.866514	0.980585	0.968476	0.722231
PE(36:1)	1.12395	1.05085	1.10373	1.11175	1.14691	1.15408	1.0818		1.01923	0.8888	1.0174	0.954834	1.16225	0.973326	0.952001	0.70027
PE(36:2)	1.20428	1.44696	0.832789	1.23601	0.642201	2.1997	0.587934		1.36167	0.76415	0.706081	0.753748	1.29894	1.32159	1.15373	1.10679
PE(36:3)	0.942321	1.21606	1.01371	0.934329	1.02121	1.19575	0.92589		0.783485	0.992295	0.701332	1.39613	0.897662	1.07551	1.13152	0.800454
PE(38:4)	1.71173	1.09784	1.24071	0.956536	1.09321	1.21489	1.22338		1.10223	1.15419	0.814402	0.697865	1.06477	1.13131	1.05814	0.785629
PE(40:1)	0.993574	0.98452	0.714993	0.703039	1.5257	0.971057	0.968761		0.678576	1.3094	0.716014	0.746949	1.17648	0.729627	1.07921	0.740852
PE(40:4)	1.26872	1.35393	1.01116	1.05384	1.43341	0.865449	1.2028		1.12144	1.01497	0.803732	0.770615	1.12304	0.942511	1.12136	0.666006
PE(36:2)	1.28277	1.16965	1.23138	1.03042	1.24742	0.917855	1.36461		1.11269	1.10047	0.842115	0.899265	0.913805	1.33025	0.799447	1.15416
PE(36:3)	1.3907	0.995569	0.996328	1.18236	1.55981	1.28248	1.40966		0.785646	0.960397	0.879942	1.08744	1.20924	0.977863	1.18381	0.677681
PE(40:6)	1.01627	0.954987	1.50623	0.953854	0.610064	1.8042	0.485831		1.45242	0.71766	1.13116	0.610669	0.848015	1.62212	1.26456	1.41841
PE(36:5)	1.02751	1.24678	1.38114	1.41842	2.20053	0.64593	2.1187		1.65396	1.00692	0.587803	0.603966	0.939921	1.10053	0.889093	0.685329
PE(42:5)	1.80383	1.07734	1.00464	1.54747	1.0682	1.13102	1.79278		0.332285	1.07861	0.315651	1.34566	0.525567	1.276	1.98338	1.02445
PE(40:5)	1.59443	3.09227	1.25773	1.82446	1.34856	1.56254	0.58465		1.14228	0.788554	0.376796	1.71348	0.627151	0.570765	0.672054	0.423606
PE(42:2)	0.415199	0.79787	1.61121	0.468513	1.24344	0.898856	1.23961		0.340217	0.391809	1.43509	0.733154	1.08522	1.31957	1.59343	0.428783
PE(35:2)	0.998693	1.0963	1.07806	1.08306	1.18453	1.15424	1.25367		0.845028	0.917163	0.803211	0.766436	1.14553	0.930646	1.33074	0.780327
PE(40:7)	1.52393	1.18955	0.910627	1.21617	0.604898	1.40249	0.884817		0.942666	0.722408	1.20249	0.709267	1.30618	0.779714	1.37939	1.30851
PE(40:7)	1.90634	0.808752	1.8125	0.616139	1.09967	1.72242	1.16725		1.30179	1.02922	0.5801	0.78844	1.46448	1.49296	0.659983	0.821663
PE(40:8)	1.70749	0.729011	1.86059	0.652029	1.12029	1.64449	0.90495		1.35297	1.29864	0.635354	0.748392	1.42238	1.21994	0.768544	0.872862
PE(42:8)	2.10003	1.01894	1.84487	0.995288	1.87333	1.68626	0.466898		1.48807	1.43747	0.787825	0.695609	0.583982	1.19463	0.811207	0.858261
PE(P-38:5)	1.24778	0.753564	1.41171	0.87878	1.06015	0.901548	1.11195		1.0563	1.05507	0.807675	0.943176	1.24147	1.04319	1.10962	0.971117
PE(O/P-38:5)	1.27235	1.01851	0.981406	0.829508	1.11636	1.03662	1.36957		0.997733	0.869389	1.00451	0.860525	1.02914	0.986364	1.05191	0.934035
PE(40:9)	0.814089	0.504957	1.21203	0.36003	0.582992	0.820892	1.06651		1.44594	0.711745	0.663742	0.72444	1.89896	0.820101	0.424084	0.555328
PE(42:4)	0.861	0.820315	1.03917	0.619275	1.1378	0.359621	1.31529		0.712566	0.879956	1.52419	1.23295	0.877523	0.324523	2.01908	1.06928
PE(42:10)	1.31127	1.25672	1.26916	1.34259	1.28914	1.45771	1.37559		0.950841	0.982306	0.849346	0.588992	1.00711	0.960993	0.976631	1.00433
PE(40:2)	0.879174	1.74149	0.908879	1.03766	1.02723	1.82543	1.3336		1.29715	1.27128	0.989593	0.564184	0.967504	0.895316	0.508387	0.800314
PE(44:6)	1.24848	1.02017	1.42685	1.21796	1.20058	1.41304	0.91833		1.10059	0.689445	0.832185	1.33494	1.25436	1.10992	0.990323	0.758202
PE(40:3)	2.25593	0.727086	0.990446	0.43264	0.90151	0.396168	1.35792		0.91474	0.930856	1.67647	1.41427	0.202268	1.76223	1.0643	0.687705
PE(42:6)	1.35521	1.31354	1.23126	1.36436	1.46589	1.68193	1.62586		0.856694	0.26701	2.46811	1.24047	0.252814	1.88402	0.5322	0.194164
PE(44:7)	1.29878	1.11305	1.35928	0.831144	1.46523	1.25634	1.77092		1.12691	1.17014	0.774178	1.25607	0.350652	0.678954	0.845534	0.597766
PE(37:4)	1.40012	1.35328	1.09827	0.900571	0.368126	0.874247	0.87231		0.749665	1.10259	1.12477	1.01762	1.26182	0.593965	1.07663	0.882074
PE(42:7)	1.49155	1.28029	1.43949	1.0156	1.32921	1.0125	1.17156		0.924141	0.9619	0.882128	0.807793	0.970466	1.05289	1.12326	1.03692
PE(42:9)	0.807481	1.31018	1.04865	1.11953	1.20106	0.86352	1.31121		0.539939	0.97108	1.1024	1.07486	1.07763	1.08573	0.846266	0.975168
PE(44:12)	2.43175	0.818084	1.55315	0.809981	1.54859	1.61555	0.79611		1.3395	0.609798	1.0232	0.501196	0.725665	1.16138	1.67282	1.44862
PE(P-36:4)	1.16548	1.02379	1.30805	1.00189	1.27282	1.12954	1.50814		0.792584	0.841608	0.881205	0.899318	1.1431	0.936448	1.02989	0.918238
PE(P-40:4)	1.03677	0.892022	1.19581	0.972972	1.05488	0.992784	0.662465		0.936459	1.07198	0.827285	0.914208	1.2682	1.14308	0.973746	1.0691
PE(P-40:6)	1.39055	1.06066	1.32485	0.817183	1.39573	0.757697	0.811922		1.04448	0.798132	0.505496	0.946447	0.954864	1.24878	1.16432	0.569477
PE(P-36:4)	1.20549	0.802964	1.0244	0.858722	0.635857	0.706804	0.956397		1.19519	2.01013	0.505755	0.644037	1.03191	1.30204	1.10274	0.499296
PE(P-38:5)	0.667291	0.805358	1.03287	1.11795	0.699532	0.615168	0.732313		1.00959	1.61043	0.942201	0.504673	1.39139	1.11208	1.22308	0.65482
PE(P-40:7)	1.17713	0.930163	1.09603	0.943408	0.647664	1.01283	0.981525		1.00285	1.31445	0.767883	0.77709	1.15307	1.28079	1.19047	0.958669
PE(P-34:2)	1.19884	0.86799	1.09695	1.01836	1.06288	0.942344	1.17516		1.00277	0.937652	0.904355	0.949358	1.00304	1.08513	1.04748	0.975112
Oleic acid	0.403419	0.399379	#VALUE!	0.222015	#VALUE!	0.905217	0.318742		1.16517	1.3914	0.308074	#VALUE!	0.877661	1.24954	0.752424	1.73322
Erucic acid	0.312104	0.733977	#VALUE!	0.241463	0.670926	0.743552	0.249163		1.34206	1.43613	#VALUE!	0.351347	0.816276	1.36154	#VALUE!	#VALUE!
