## Supplementary material for "Metabolic reallocation in spinal cord oligodendrocytes drives chronic pain via neuronal β-amyloid production": Raw data: Source data 7_Imaging Mass Spectrometry data.xlsx

### Sheet: Sheet1
PC 40:2 (Ion count)					PE 40:2 (Ion count)
Veh		Form			Veh		Form
Gray matter	White matter	Gray matter	White matter		Gray matter	White matter	Gray matter	White matter
1832.99	1702.94	1899.75	1467.32		3275.98	3776.31	3236.41	3261.59
1822.24	1696.46	1867.73	1519.7		3278.12	3787.28	3172.8	3237.38
1868.71	1707.47	1868.39	1540.37		3177.85	3729.6	3118.7	3325.32
1873.93	1627.5	1864.9	1477.8		3143.58	3536.4	3143.68	3252.49
1705.93	1487.48	1880.47	1580.62		2972.37	3419.95	3126.52	3302.14
1756.72	1590.29	1810.03	1606.31		3047.77	3537.16	3015.75	3380.48
		1834.95	1546.2				3152.42	3412.63
		1925.68	1616.58				3138.25	3335.13
		1751.82	1664.98				2973.56	3447.49
		1799.03	1493.28				2930.21	3228.29
		1701.83	1459.82				2854.98	3120.28
PC 36:7 (Ion count)					PE 38:3 (Ion count)
Veh		Form			Veh		Form
Gray matter	White matter	Gray matter	White matter		Gray matter	White matter	Gray matter	White matter
8912.31	7144.08	8029.08	5713.26		2656.25	3184.83	2631.25	2805.74
8321.73	6945.23	7761.53	5669.38		2666.61	3336.65	2688.18	2828.27
6889.89	5838.48	7392.45	5630.73		2754.85	3406.53	2662.98	3030.74
7497.03	5745.33	6973.78	5002.09		2671.83	3130.22	2658.74	3012.04
6864.37	5257.12	7124.52	5376.38		2476.6	3069.93	2665.29	3014.23
6604.68	5480.8	6391.19	5387.27		2599.87	3251.05	2674.8	3184.14
		6322.26	4948.94				2877.11	3404.15
		6966.74	5542.79				2766.35	2857.4
		6707.94	5558.92				2576.39	3106.35
		6430.16	5043				2553.46	2859.19
		6050.09	4674.2				2493.66	2898.52
PC 38:8 (Ion count)					PE 42:10 (Ion count)
Veh		Form			Veh		Form
Gray matter	White matter	Gray matter	White matter		Gray matter	White matter	Gray matter	White matter
8709.2	6977.16	7856.37	5545.48		2497.33	2916.03	2455.9	2535.11
8123.5	6806.46	7572.68	5502.56		2506.69	3033.97	2498.6	2572.88
6710.62	5687.71	7200.58	5450.75		2530.82	3072.73	2485.92	2748.31
7306.88	5583.22	6791.8	4834.38		2498.71	2864.37	2469.38	2717.07
6707.45	5126.76	6926.12	5199.24		2320.19	2963.59	2478.6	2716.14
6427.24	5356.01	6202.98	5205.12		2419.09	2812.35	2454.91	2839.97
		6129.15	4751.79				2635.04	3033.37
		6803.82	5359.06				2596.15	2632.31
		6538.1	5413.33				2390.64	2847.25
		6250.61	4873.02				2391.12	2616.43
		5876.98	4519.4				2321.61	2640.02
