## Supplementary material for "Metabolic reallocation in spinal cord oligodendrocytes drives chronic pain via neuronal β-amyloid production": Raw data: Source data 8_TEM.xlsx

### Sheet: g-ratio
		Control			Formalin
		Veh1	Veh2	Veh3	Form1	Form2	Form3
		0.570354	0.616468	0.591252	0.653002	0.772553	0.579277
		0.548813	0.634702	0.637598	0.62359	0.783825	0.63969
		0.481659	0.563122	0.728531	0.637329	0.560337	0.565325
		0.623965	0.672427	0.716223	0.658892	0.588905	0.667763
		0.488965	0.615636	0.623114	0.648772	0.595683	0.645339
		0.650865	0.53796	0.749624	0.904211	0.531108	0.5501
		0.554962	0.541118	0.710738	0.461884	0.714296	0.513131
		0.589334	0.552221	0.723449	0.403589	0.947213	0.558204
		0.641786	0.520334	0.656008	0.523338	0.571911	0.659344
		0.498484	0.604476	0.593295	0.511851	0.573977	0.50746
		0.536477	0.629828	0.718365	0.624044	0.5158	0.626021
		0.623326	0.669824	0.705084	0.579042	0.558358	0.626166
		0.460645	0.691358	0.745078	0.570357	0.587018	0.842397
		0.65122	0.594363	0.636632	0.661309	0.608788	0.803772
		0.573199	0.70592	0.686493	0.633938	0.504491	0.588524
		0.602824	0.660966	0.756405	0.679646	0.569346	0.769235
		0.71937	0.636438	0.630181	0.480404	0.632979	0.608598
		0.485674	0.65119	0.659503	0.489835	0.651795	0.790431
		0.500868	0.779552	0.697793	0.642742	0.634619	0.709845
		0.553951	0.570398	0.689796	0.560349	0.762112	0.459635
		0.516738	0.641287	0.721309	0.820099	0.669057	0.543709
		0.622691	0.643139	0.636436	0.679486	0.574608	0.441509
		0.869715	0.60582	0.705882	0.628062	0.664257	0.529081
		0.63668	0.692122	0.623121	0.673523	0.671169	0.57384
		0.650824	0.575648	0.61286	0.640144	0.667198	0.463148
		0.715762	0.654154	0.641666	0.599414	0.658091	0.532742
		0.623718	0.518842	0.688628	0.620041	0.54173	0.420179
		0.701408	0.551863	0.665291	0.546106	0.594625	0.428956
		0.72157	0.756016	0.629597	0.520021	0.644743	0.700574
		0.602925	0.667732	0.705229	0.599326	0.611773	0.561102
		0.52434	0.565739	0.682001	0.7198	0.545907	0.728971
		0.65876	0.630154	0.718517	0.67159	0.560501	0.741559
		0.63892	0.673497	0.749726	0.545365	0.599413	0.500138
		0.592888	0.603198	0.698701	0.62652	0.597826	0.638969
		0.647832	0.566589	0.588389	0.533611	0.56903	0.662049
		0.526231	0.572863	0.658959	0.5493	0.558676	0.545167
		0.53151	0.536129	0.635984	0.587999	0.468137	0.685607
		0.641508	0.616031	0.597519	0.558633	0.558463	0.729553
		0.558878	0.646712	0.701668	0.667257	0.724003	0.526935
		0.619228	0.617842	0.608203	0.664991	0.56437	0.524946
		0.593652	0.64806	0.706183	0.630616	0.445098	0.644561
		0.517814	0.75553	0.705595	0.576563	0.679604	0.52755
		0.652223	0.639886	0.687141	0.753327	0.787163	0.538968
		0.606814	0.745706	0.692966	0.425984	0.550659	0.739178
		0.592764	0.733733	0.628437	0.433858	0.629142	0.531451
		0.69073	0.663292	0.606478	0.560867	0.617366	0.728326
		0.651728	0.616298	0.614962	0.617294	0.49919	0.608668
		0.709568	0.675053	0.770347	0.577217	0.549841	0.72617
		0.501915	0.711965	0.691757	0.61329	0.664629	0.565636
		0.660064	0.617153	0.701227	0.5769	0.700609	0.470951
		0.59747	0.514825	0.623814	0.607167	0.547972	0.538953
		0.647912	0.625609	0.66193	0.546659	0.654518	0.53786
		0.584746	0.525872	0.636944	0.595718	0.530718	0.543726
		0.535037	0.472601	0.814676	0.573593	0.637738	0.550127
		0.560541	0.611792	0.859619	0.633678	0.696384	0.757282
		0.654688	0.634263	0.692775	0.523061	0.783043	0.766341
		0.555308	0.720846	0.593346	0.622005	0.603057	0.369923
		0.536403	0.437496	0.665985	0.561329	0.662914	0.74742
		0.610493	0.702834	0.692687	0.440357	0.538327	0.741495
		0.515082	0.651172	0.669391	0.415365	0.671374	0.763635
		0.577413	0.643898	0.669882	0.424149	0.632692	0.759076
		0.682489	0.625804	0.758311	0.487042	0.616573	0.67629
		0.569859	0.670164	0.755045	0.497963	0.550845	0.753997
		0.707596	0.643056	0.682557	0.389717	0.785498	0.754367
		0.527417	0.531298	0.738064	0.581077	0.610598	0.763994
		0.474533	0.477022	0.718309	0.334138	0.567648	0.607618
		0.641724	0.482344	0.636729	0.668525	0.512569	0.623999
		0.539368	0.703186	0.733881	0.67475	0.614663	0.466189
		0.740348	0.592681	0.736006	0.671824	0.617073	0.759038
		0.610052	0.512571	0.682076	0.519456	0.662251	0.678355
		0.442169	0.506935	0.74389	0.513357	0.553157	0.656961
		0.582784	0.651011	0.732712	0.61099	0.734092	0.673598
		0.578706	0.659262	0.714644	0.544896	0.563735	0.642955
		0.586578	0.647837	0.819171	0.651576	0.699263	0.646363
		0.593247	0.607251	0.682068	0.658601	0.596388	0.501427
		0.505427	0.654311	0.839063	0.61932	0.652042	0.81197
		0.610951	0.599096	0.736038	0.521755	0.722331	0.781847
		0.566575	0.74909	0.672122	0.631543	0.626189	0.779167
		0.53819	0.686402	0.7036	0.637536	0.576432	0.773481
		0.763478	0.67783	0.7919	0.481557	0.569511	0.787839
		0.599743	0.537428	0.778807	0.616451	0.567775	0.70667
		0.735777	0.591923	0.678493	0.527628	0.622719	0.697081
		0.690072	0.582758	0.791766	0.461407	0.664257	0.764409
		0.728454	0.694241	0.640557	0.572258	0.649113	0.757352
		0.624531	0.658737	0.669696	0.668559	0.610116	0.792039
		0.606272	0.537271	0.749346	0.543418	0.553519	0.774291
		0.690897	0.596717	0.754524	0.450307	0.462581	0.720939
		0.56908	0.57163	0.749928	0.623689	0.493699	0.638041
		0.625952	0.701707	0.78518	0.659354	0.476369	0.783435
		0.60915	0.661081	0.770405	0.458638	0.518157	0.600062
		0.692843	0.677196	0.613274	0.500693	0.512471	0.700383
		0.64196	0.654233	0.722616	0.530447	0.573113	0.711003
		0.534141	0.618745	0.62746	0.431696	0.626056	0.588634
		0.56118	0.613547	0.703724	0.677481	0.631109	0.688854
		0.481291	0.719542	0.633471	0.496082	0.481963	0.678233
		0.619364	0.551597	0.590112	0.678732	0.649807	0.680926
		0.53992	0.54111	0.719257	0.621939	0.634726	0.810386
		0.667259	0.555437	0.681935	0.647743	0.694966	0.816394
		0.569476	0.647419	0.681264	0.64318	0.513396	0.88809
		0.653594	0.662634	0.738028	0.627494	0.38143	0.801957

### Sheet: fiber diameter
		Control			Formalin
		Veh1	Veh2	Veh3	Form1	Form2	Form3
		2.25498	6.10393	2.32147	1.56496	9.46748	3.28381
		1.87479	5.17619	2.08378	1.27714	2.72437	4.07127
		3.31946	6.58829	1.65773	2.05475	3.37979	2.86938
		2.02243	3.50177	2.30274	2.04811	2.0043	8.58196
		6.9967	3.66112	1.27742	1.49627	2.41966	7.43034
		1.42827	9.10107	3.78539	1.18876	1.37792	5.54938
		1.19271	3.39407	1.47345	3.55283	3.03262	2.07035
		2.30624	3.02132	3.05331	6.16764	1.96499	3.59713
		1.83344	3.43136	2.74439	1.38675	2.02152	1.81057
		2.93931	5.07976	3.40054	3.9494	2.05642	4.51279
		3.31394	1.69152	3.38984	5.04708	3.21658	1.89286
		2.89008	1.68368	2.56955	4.37804	2.95907	4.28622
		2.6324	1.86543	3.46091	2.1205	4.06959	1.40025
		2.41948	1.81536	1.84404	2.08629	4.13751	1.42159
		2.52915	1.56458	1.42917	3.49365	2.29324	1.36662
		1.88916	7.09575	3.43192	1.63929	1.82937	3.36301
		1.9184	1.83261	3.76225	2.41946	1.65994	1.8073
		2.20273	2.59135	1.30045	2.59835	2.30317	2.80034
		2.18172	2.40453	1.27605	1.81117	1.43659	1.90918
		1.67772	2.36705	0.991034	1.60506	2.12107	3.32632
		2.73142	11.9743	1.39479	1.39103	2.07035	2.96477
		2.04638	1.57388	2.07723	4.69881	1.58227	3.15746
		1.74754	2.14162	2.61936	3.91948	1.48745	1.99082
		1.66876	1.77006	1.35928	1.31912	5.2009	2.70201
		1.45617	2.00703	1.62281	2.60439	2.17166	2.92901
		1.59409	1.54669	2.87443	1.98418	1.52022	2.84511
		4.48286	1.01672	3.37879	1.51368	2.15732	5.90178
		5.26667	1.64475	1.4986	1.61461	3.80339	3.73208
		5.30338	1.72543	1.29047	1.27468	2.82225	2.13629
		8.46347	3.59307	2.32358	1.03516	1.80603	1.82238
		2.60088	1.55111	1.32387	1.72889	3.06925	1.24101
		2.06194	2.32367	2.06187	2.5082	2.46486	5.12891
		3.65796	1.94046	2.00972	1.16412	1.9986	2.22314
		2.30982	12.2326	4.09024	1.84461	3.8977	2.41645
		2.21891	1.60289	1.3042	1.35825	2.9287	1.45427
		1.90929	3.14646	4.51449	1.33255	2.70657	1.56516
		2.12483	6.30734	3.91502	1.80693	3.45244	1.0546
		3.87736	3.60815	5.26035	1.3154	2.53979	2.64623
		2.97198	2.96061	4.94303	2.15173	3.90191	5.08532
		1.8445	2.92558	1.74257	2.32973	2.98088	3.18766
		1.45985	1.40448	4.56879	1.94651	3.42018	3.02071
		2.49516	1.3947	3.50244	1.60048	1.54669	2.5484
		1.36734	1.21913	4.80611	1.61006	2.55662	3.0829
		2.06876	1.39438	2.31967	2.9286	1.35589	2.49905
		2.20232	2.94826	2.80805	3.72699	1.65829	1.68124
		1.50835	1.58342	1.43746	1.88729	2.88128	0.986666
		1.71488	2.70319	1.47322	2.64246	1.76102	2.69948
		2.85318	1.69798	2.47977	1.23034	1.48223	3.03307
		2.9365	2.05798	1.50905	1.30715	1.67417	2.81156
		1.27128	3.88045	1.92667	2.50388	1.80047	1.19303
		2.64899	3.20607	1.65562	1.19608	1.73176	1.48069
		5.01428	1.38847	2.08663	1.27276	1.91728	0.895025
		3.87055	1.19799	2.0656	1.48479	1.4896	1.64891
		1.95727	2.0975	2.74362	1.16021	1.40902	1.19035
		2.04354	1.55111	2.14408	2.28829	2.48679	1.33487
		3.16948	2.78056	1.1578	1.29911	3.26794	1.11065
		5.23252	1.57736	1.72747	7.81924	2.00475	3.67443
		1.96695	5.0235	2.4621	2.41512	1.65608	2.04396
		3.34054	1.10075	1.40452	6.39959	1.33726	1.40643
		2.23786	1.63278	1.90955	6.54251	1.82088	1.24834
		3.80761	1.51209	2.67099	5.23279	1.35286	1.20369
		2.02088	1.3041	1.22237	3.87196	1.57301	2.964
		2.32603	2.30969	1.36697	3.41836	1.3149	1.52441
		5.7946	2.3321	4.48406	4.60116	1.97356	1.1024
		3.30441	1.06665	1.81079	2.50123	1.44987	1.03628
		2.28853	3.02222	3.29718	8.05723	2.4541	2.31679
		3.31785	1.54285	1.99804	1.87987	1.2487	1.64725
		1.9819	1.51992	1.1575	1.46299	1.76774	2.84719
		4.73898	2.41154	2.47596	1.23657	1.22473	1.23363
		3.51479	2.67725	3.43691	2.51432	2.21903	1.62998
		2.09858	1.45709	1.62194	1.79237	1.2654	1.2277
		1.85139	2.59663	1.55735	1.9413	1.66734	1.06021
		2.15844	1.23622	1.84991	2.56983	1.2277	1.21875
		1.07958	1.6165	2.26034	1.83074	1.88586	1.04286
		5.04632	2.96662	1.44521	1.12723	2.86953	1.26359
		2.54809	1.07771	1.76705	1.46036	2.51052	1.05547
		4.59573	1.10116	2.01631	2.36677	1.33487	0.934424
		2.26141	2.10531	1.41345	6.21761	1.67308	1.24174
		2.18847	1.15928	1.52631	3.37176	1.51511	0.919165
		1.24193	2.04307	4.20344	2.89537	1.14861	1.65884
		1.65248	2.39445	1.16921	1.52791	1.05331	0.859136
		1.08783	1.6417	2.58068	1.74317	1.26395	1.00226
		1.53538	1.03275	1.0519	3.24991	0.940749	1.27187
		1.74614	1.50907	1.57873	3.08959	1.45301	1.43469
		1.30597	7.04167	1.49136	1.6533	1.13221	1.41774
		1.10009	1.33042	1.41567	6.38325	1.53574	1.24101
		1.67371	7.82087	1.40552	8.39353	1.30759	0.859667
		1.67732	1.27259	1.688	2.86286	2.80506	0.988514
		1.2929	1.98945	1.66613	2.09248	4.01178	1.30235
		3.38085	0.851134	2.08227	3.43304	1.55111	0.988975
		2.14494	2.16134	1.34844	6.10503	1.67335	1.87591
		0.952886	3.43893	1.71163	3.72962	2.84799	0.995412
		2.09314	1.32078	1.50465	2.81761	1.79361	3.35867
		1.56351	1.56691	1.93192	1.12257	1.08614	1.47792
		2.33293	1.35117	1.64843	4.05818	3.07029	0.827215
		1.52632	1.34135	1.31115	1.61871	1.49906	2.62285
		5.84028	1.74749	2.27144	1.58094	0.796307	1.6777
		4.1261	1.82888	0.774176	1.40874	2.59874	1.9075
		4.27207	1.42127	1.09867	2.31107	1.76309	2.31581
		1.64828	2.67008	2.05254	2.20718	4.00598	1.60772
		0.029902

### Sheet: axonal diameter 
		Control			Formalin
		Veh1	Veh2	Veh3	Form1	Form2	Form3
		1.28614	3.76287	1.36108	0.813338	6.87449	1.90224
		1.02891	3.28534	1.31964	0.606738	2.13543	2.60435
		1.59885	3.71001	1.17159	1.07716	1.89382	1.62213
		1.26192	2.35468	1.57208	1.19725	1.06622	5.73072
		3.42114	2.25391	0.779571	0.797729	1.44135	4.79509
		0.923097	4.89601	2.72779	0.98715	0.673389	3.05271
		0.568532	1.83659	1.0392	1.641	2.16619	1.01538
		1.26104	1.66843	2.19018	2.48919	1.86126	2.00794
		1.17668	1.73018	1.73755	0.65009	0.995412	1.16125
		1.4652	3.07059	1.98277	2.0215	0.993118	2.29006
		1.77785	1.04723	2.43514	3.1496	1.65911	1.1815
		1.80146	1.11434	1.74818	2.53507	1.65222	2.68389
		1.2126	1.27974	2.54428	1.20944	2.38892	1.01493
		1.57561	1.01627	1.17398	1.37968	2.51887	1.06279
		1.44971	1.07771	0.88924	2.21476	1.01223	0.746635
		1.13883	4.69005	2.53286	1.0862	0.983424	2.58695
		1.38004	1.15968	2.29042	1.16232	0.933447	1.08025
		1.06981	1.68449	0.844518	1.27276	1.50119	2.14949
		1.09276	1.76877	0.855203	1.16412	0.883224	1.29392
		0.929372	1.35016	0.655974	0.870584	1.6165	1.52889
		1.41143	7.67895	0.983605	1.00989	1.26971	1.61197
		1.27426	0.969878	1.26946	3.19277	0.842515	1.39405
		1.45341	1.26936	1.80228	2.46167	0.927564	0.996786
		1.06247	1.21425	0.846171	0.872188	3.49068	1.44293
		0.947711	1.07389	0.938914	1.66718	1.44893	1.35657
		1.10759	1.00726	1.80383	1.08813	0.969408	1.51571
		2.79604	0.498164	2.25136	0.898617	1.13984	2.47981
		3.69408	0.849525	0.986088	0.829917	2.26159	1.6009
		3.79232	1.19417	0.799478	0.61588	1.81962	1.39699
		5.10284	2.34342	1.61071	0.589215	1.00408	0.956618
		1.36374	0.825559	0.879366	1.24445	1.67553	0.892984
		1.35832	1.41613	1.44907	1.68448	1.29919	3.68571
		2.33715	1.28897	1.4668	0.515892	1.06236	1.10653
		1.36947	7.21346	2.81389	1.07911	2.33014	1.46427
		1.43748	0.85167	0.688701	0.641981	1.66652	0.950878
		1.00473	1.80249	2.96015	0.657038	1.51209	0.692098
		1.12937	3.38155	2.36426	0.798604	1.61621	0.690118
		2.48736	2.22273	2.92454	0.630452	1.41838	1.83734
		1.66098	1.91467	3.2238	1.43576	2.82499	2.67963
		1.14216	1.66186	1.0449	1.54925	1.68232	1.67335
		0.814248	0.861787	3.0086	1.2275	1.52232	1.87543
		1.29203	0.998615	2.43615	0.805571	0.989897	1.34441
		0.834851	0.767128	3.23829	1.2129	2.01247	1.66158
		1.25535	1.03848	1.58425	1.24754	0.690778	1.84007
		1.30546	2.16134	1.71224	1.61698	0.93198	0.835992
		1.04186	1.01941	0.857243	0.788923	1.7788	0.678787
		1.04229	1.65471	0.814196	1.63118	0.805421	1.63919
		1.98539	1.13824	1.88599	0.65009	0.722414	2.0988
		1.47387	1.45709	1.02021	0.727183	1.0874	1.45678
		0.816715	2.39483	1.31567	1.44449	1.23585	0.560231
		1.58269	1.65057	0.942626	0.5904	0.899601	0.77482
		3.24881	0.835446	1.3026	0.688194	1.20785	0.46501
		2.26329	0.548713	1.27577	0.777777	0.675418	0.846297
		1.04721	0.982031	2.13118	0.607888	0.837628	0.645723
		1.14549	0.922138	1.78905	1.12351	1.61678	1.00363
		2.07502	1.70307	0.799478	0.622087	2.38414	0.821127
		2.90566	1.10488	1.01712	4.86361	1.14184	1.31906
		1.05508	2.19776	1.55735	1.35568	1.03892	1.52471
		2.03938	0.741116	0.954775	2.8181	0.685475	0.995412
		1.15268	1.04679	1.23798	2.71753	1.20747	0.950398
		2.19856	0.925594	1.77632	2.21948	0.757553	0.896044
		1.37923	0.781853	0.866966	1.82443	0.866538	1.92607
		1.30546	1.54285	1.01506	1.70222	0.667264	1.08656
		4.10023	1.49967	2.99394	1.79315	1.5268	0.829968
		1.7428	0.561857	1.31832	1.45341	0.87231	0.736175
		1.08598	1.44167	2.11803	2.69222	1.20293	1.14702
		2.12914	0.707741	1.22065	1.25674	0.624168	0.943654
		1.06897	0.981567	0.826543	0.94964	1.05417	1.27187
		3.35436	1.30829	1.78925	0.695263	0.7509	0.922138
		2.14421	1.37228	2.3408	1.30608	1.46956	1.03979
		0.927928	0.705158	1.1914	0.756376	0.654145	0.798023
		1.07896	1.67498	1.04824	1.12847	1.20369	0.711597
		1.2491	0.774231	1.28478	1.40029	0.664524	0.769503
		0.625446	1.03319	1.71713	1.14139	1.27688	0.647134
		2.99372	1.45709	0.977907	0.690727	1.71136	0.595748
		1.28787	0.68013	1.42059	0.749884	1.50877	0.807118
		2.80777	0.630712	1.35103	0.899783	0.928055	0.687468
		1.28126	1.54078	0.915178	3.92669	1.04548	0.958999
		1.17781	0.773642	1.07033	2.14327	0.872833	0.675418
		0.848397	1.35791	3.30258	1.39429	0.613851	1.30305
		0.99016	1.20331	0.838291	0.851109	0.574701	0.573112
		0.781468	0.93051	1.73232	0.876581	0.773642	0.66863
		1.05572	0.572315	0.82781	1.49953	0.608627	0.964217
		1.2269	1.03319	0.96424	1.48267	0.907678	1.05504
		0.75499	4.43097	0.880557	0.964964	0.631435	1.10447
		0.66427	0.689456	1.03954	3.46877	0.845218	0.933447
		1.14197	4.66684	1.05621	3.77966	0.543701	0.575495
		0.934887	0.702565	1.23939	1.78554	1.31975	0.578657
		0.794236	1.24248	1.17635	1.31141	1.91109	1.01538
		2.05945	0.526653	1.51368	1.57452	0.724306	0.477593
		1.40301	1.43373	0.821456	3.05674	0.802015	1.21124
		0.606945	2.17627	1.19754	1.97836	1.63222	0.699963
		1.08557	0.788824	0.943737	1.21635	1.09992	1.9334
		0.851552	0.937348	1.32519	0.716539	0.670674	0.994495
		1.12282	0.946068	0.976835	2.01319	1.47977	0.550373
		0.88173	0.737413	0.757299	0.972894	0.970819	1.78136
		3.15328	0.934912	1.47535	0.960247	0.421799	1.35421
		2.5832	0.97924	0.495869	0.825274	1.61565	1.54699
		2.21255	0.850598	0.65916	1.43039	0.870216	2.00225
		1.06247	1.75141	1.4951	1.07943	1.528	1.27438

### Sheet: Myelin thickness
		Control			Formalin
		Veh1	Veh2	Veh3	Form1	Form2	Form3
		0.968844	2.34105	0.948898	0.543036	2.15335	1.38158
		0.845881	1.89085	0.755165	0.480729	0.58894	1.46692
		1.72061	2.87828	0.450022	0.745197	1.48597	1.24725
		0.760503	1.14709	0.653465	0.698626	0.823957	2.85124
		3.57556	1.4072	0.481441	0.525532	0.978308	2.63525
		0.498661	4.20506	0.94777	0.11387	0.646095	2.49666
		0.530803	1.55748	0.426215	1.91184	0.866433	1.00799
		0.947095	1.35288	0.844399	3.67845	0.103727	1.5892
		0.656762	1.64591	0.944047	0.661012	0.865392	0.616784
		1.47411	2.00917	1.38301	1.92789	0.876084	2.22273
		1.53609	0.626151	0.954696	1.89748	1.55747	0.70789
		1.08862	0.555909	0.757803	1.84297	1.30685	1.60234
		1.4198	0.575749	0.882262	0.911057	1.68067	0.220684
		0.843867	0.736376	0.670067	0.706608	1.61864	0.278956
		1.07944	0.460112	0.448056	1.27889	1.13632	0.56233
		0.750329	2.4057	0.835999	0.525155	0.787827	0.776065
		0.538361	0.666269	1.39135	1.25714	0.609232	0.70738
		1.13292	0.903889	0.442799	1.32559	0.801974	0.586863
		1.08897	0.530074	0.38563	0.647056	0.524905	0.553957
		0.748344	1.01689	0.307423	0.705666	0.504577	1.79743
		1.31999	4.29533	0.388715	0.250247	0.685169	1.3528
		0.772117	0.561658	0.755206	1.50603	0.673083	1.76342
		0.227678	0.844183	0.770403	1.4578	0.499403	0.937517
		0.606295	0.544962	0.512284	0.430661	1.71022	1.15149
		0.50846	0.851686	0.628254	0.937206	0.722731	1.57245
		0.453101	0.534918	1.03001	0.794835	0.519776	1.3294
		1.68682	0.489205	1.05206	0.575134	0.988636	3.42197
		1.57258	0.737073	0.501595	0.732861	1.5418	2.13118
		1.47662	0.420977	0.477995	0.61182	1.00262	0.63966
		3.36063	1.19386	0.684924	0.414763	0.701152	0.799839
		1.23713	0.673587	0.42099	0.484435	1.39373	0.336349
		0.703617	0.859403	0.580382	0.823718	1.0833	1.32552
		1.32082	0.633567	0.50298	0.529249	0.800612	1.11126
		0.940356	4.85394	1.23238	0.688926	1.56755	0.872414
		0.781428	0.694711	0.536825	0.633474	1.26218	0.491472
		0.904561	1.34397	1.53963	0.60058	1.19447	0.711889
		0.995463	2.92579	1.42513	0.744456	1.83623	0.33156
		1.39	1.38542	2.11719	0.580575	1.12141	0.715664
		1.31101	1.04595	1.47466	0.715971	1.07691	2.40569
		0.702334	1.11803	0.682735	0.780481	1.29856	1.51431
		0.593207	0.494293	1.34239	0.719008	1.89786	1.07368
		1.20313	0.340963	1.03113	0.677705	0.495555	1.20399
		0.475531	0.439025	1.50363	0.397157	0.544142	1.42131
		0.813407	0.354582	0.712216	1.68106	0.609258	0.651807
		0.896865	0.785024	1.04337	2.11001	0.614989	0.787741
		0.466488	0.53315	0.565671	0.828771	1.10247	0.268051
		0.597244	1.03722	0.567244	1.01129	0.881934	1.05639
		0.828653	0.551753	0.569487	0.520167	0.667239	0.830545
		1.46263	0.59277	0.465155	0.505487	0.561467	1.22124
		0.432153	1.48562	0.575635	1.05939	0.539044	0.63117
		1.0663	1.5555	0.622821	0.46986	0.782803	0.682669
		1.76547	0.519832	0.705425	0.576994	0.662387	0.413626
		1.60726	0.567999	0.749928	0.600273	0.699043	0.752354
		0.910059	1.10622	0.508459	0.494722	0.510435	0.535505
		0.898051	0.602154	0.300988	0.838251	0.755027	0.323996
		1.09446	1.01695	0.355705	0.619594	0.709001	0.259513
		2.32686	0.440326	0.702484	2.95563	0.795773	2.31517
		0.911874	2.82574	0.82238	1.05945	0.558243	0.516264
		1.30117	0.327104	0.431627	3.58149	0.617377	0.363568
		1.08518	0.56956	0.631315	3.82498	0.598387	0.295063
		1.60905	0.538459	0.881743	3.01331	0.496917	0.289997
		0.641652	0.487989	0.295433	1.98615	0.603136	0.959477
		1.00052	0.761821	0.334845	1.71614	0.590594	0.375009
		1.69436	0.832429	1.42343	2.80801	0.423334	0.270787
		1.56161	0.49994	0.474311	1.04782	0.564582	0.244567
		1.20255	1.58056	0.928787	5.365	1.06104	0.909069
		1.1887	0.798667	0.725829	0.62313	0.608657	0.619366
		0.912927	0.451132	0.308032	0.475837	0.681176	1.51986
		1.23049	0.982265	0.65364	0.405813	0.468981	0.297258
		1.37059	1.30497	1.09268	1.20824	0.749476	0.524277
		1.17066	0.718439	0.415396	0.872244	0.565433	0.421149
		0.772431	0.906194	0.416261	0.755184	0.443359	0.346056
		0.909339	0.421226	0.527881	1.16954	0.535604	0.43515
		0.446324	0.56927	0.408734	0.637872	0.567147	0.368794
		2.0526	1.16514	0.459478	0.384835	1.15818	0.629994
		1.26021	0.372553	0.284384	0.555929	0.873555	0.19846
		1.78796	0.441459	0.532229	1.1319	0.370653	0.203847
		0.980153	0.528243	0.463437	2.29092	0.625415	0.274218
		1.01066	0.363549	0.4524	1.22214	0.641751	0.208209
		0.293743	0.658216	0.874737	1.50109	0.494463	0.351941
		0.661415	1.10761	0.25862	0.58603	0.455265	0.252011
		0.287431	0.66994	0.829706	0.823427	0.476866	0.303604
		0.475856	0.430907	0.219041	1.75038	0.31585	0.299641
		0.474156	0.461412	0.567463	1.32155	0.509843	0.348125
		0.490351	2.40306	0.492602	0.54797	0.441429	0.294833
		0.433138	0.615624	0.354842	2.91448	0.68568	0.280107
		0.517351	3.15402	0.34502	4.61387	0.702726	0.2399
		0.722789	0.545138	0.422121	1.07733	1.42021	0.357801
		0.483605	0.593438	0.357919	0.712793	2.10069	0.282043
		1.3214	0.288466	0.478079	1.85852	0.747392	0.395528
		0.658833	0.69769	0.521479	3.04828	0.815806	0.562055
		0.341172	1.18907	0.474778	1.75125	1.21577	0.287671
		0.975111	0.503556	0.560543	1.60126	0.670712	1.38164
		0.686098	0.605538	0.572381	0.362051	0.400669	0.459848
		1.21011	0.378947	0.604198	2.04499	1.59053	0.266171
		0.580974	0.601464	0.537424	0.52004	0.524961	0.836883
		2.687	0.801908	0.637691	0.597693	0.29087	0.318116
		1.37292	0.81305	0.246238	0.49624	0.792704	0.350229
		1.83923	0.501113	0.350186	0.824636	0.857926	0.259162
		0.570974	0.900795	0.537706	0.822187	2.47798	0.318399

### Sheet: DTI
Figure 3d:	avg Fractional Anisotropy
Veh		Form
Lumbar L4	Lumbar L5	Lumbar L4	Lumbar L5
0.48155	0.477678	0.341493	0.406328
0.502161	0.50018	0.354633	0.406834
0.478774	0.456157	0.425671	0.441509
0.480536	0.463452	0.423005	0.447167
0.474497	0.4464	0.432959	0.421515
0.436732	0.417492	0.405596	0.388118
Figure S8:	avg Mean Diffusivity
Veh		Form
Lumbar L4	Lumbar L5	Lumbar L4	Lumbar L5
0.442361		0.539052	0.449814
0.388251	0.436509	0.509435	0.469602
0.385918	0.405794	0.407723	0.428296
0.418284	0.428323	0.462668	0.452045
0.422443	0.412054	0.449277	0.444379
0.429357	0.429862	0.427932	0.450094

### Sheet: APP fluores. Int
Figure 3f:	APP fluoresence intensity
Veh	PFD 4	PFD 21
12.06	22.12	11.95
2.24	6.66	8.43
0.272	8.135	45.75
1.733	1.76	20.95
	3.753	19.656
		37.289
