## Supplementary material for "Metabolic reallocation in spinal cord oligodendrocytes drives chronic pain via neuronal β-amyloid production": Raw data: Source data 9_Amyloidogenic pathway_Figure3,4 and supplemental.xlsx

### Sheet: Fig. 3f
	Figure 3f:	APP fluoresence intensity
	Veh	PFD 4	PFD 21
	12.06	22.12	11.95
	2.24	6.66	8.43
	0.272	8.135	45.75
	1.733	1.76	20.95
		3.753	19.656
			37.289

### Sheet: Fig. 4c,d
	Soluble fraction
	Aβ40				Aβ42
	Veh	PFD4	PFD21		Veh	PFD4	PFD21
	13.23	16.1	24.1075		-0.001	-0.58	-0.64
	16.11	14.36	32.6945		-0.001	-0.35	-0.55
	13.53	10.42	20.6741		0	-0.41	-0.36
	18.96	12.48	16.9345		-0.001	-0.39	0.39
	16.72	17.38	17.5225		-0.001	-0.52	-0.24
			16.8815				-0.37
		15.03	28.1971			-0.57	-0.59
	Insoluble fraction
	Aβ40				Aβ42
	Veh	PFD4	PFD21		Veh	PFD4	PFD21
	-3.82	0.61	-8.27		2.68	2.82	2.81
	-0.11	3.65	-4.73		2.43	2.68	2.95
	1.49	1.87	-2.42		2.22	2.65	2.76
	0.23	6.19	2.65		2.53	2.85	2.44
	3.64	-1.11	0.62		2.6	2.66	2.69
	3.49	-3.32	-2.41		2.2	2.75	2.64
		1.24	-5.06			2.92	2.9

### Sheet: Fig. 4g
	Aβ deposits (4G8 staining)
	Veh	PFD4	PFD21
	1.165	0.69	4.861
	0.933	0.048	2.027
	0.183	0.052	5.23

### Sheet: Fig. 4k
			Wt			5xFAD
		Veh	0.008	0.002	0.009	0.115	0.046	0.23
		PFD21	0.022	0.076	0.125	1.334	0.586	0.461

### Sheet: Fig. S9b
	Veh	Form
	620	911
	680	3010
	402	720
	529	2247
		1223
		2015

### Sheet: Fig. S10b
		Veh	PFD120
		0	0.4
		0	0.14
		0.013	0.108
			0
