## Supplementary material for "Metabolic reallocation in spinal cord oligodendrocytes drives chronic pain via neuronal β-amyloid production": Raw data: Source data 11_Modulation of the amyloidogenic pathway_Figure 5b-g and supplementals.xlsx

### Sheet: Effects of 4G8
		Fig. 5b
		Soluble Aβ40				Insoluble Aβ42
		Veh-Veh	Form-Veh	Form-4G8		Veh-Veh	Form-Veh	Form-4G8
		6.2375	14.4179	-12.3425		1.93837	4.47078	1.36283
		3.60446	20.9998	4.41686		1.30557	2.66835	2.82828
		5.35473	34.3427	18.045		1.62998	2.43829	2.56338
		7.88895	53.6763	8.44874		3.13555	2.07283	2.57875
		10.9924	74.6682	3.6774		1.50569	3.06639	1.80309
		17.5067	15.0714	13.0868		1.23912	2.41265	1.54473
		3.91151	30.1307			1.73104	3.24308
			21.0035			1.51167	4.11595
						1.83965
	Fig. 5c		Contralateral thermal hypersensitivity
		Veh-Veh									Form-Veh								Form-4G8
	PFD7	10.32	13.86	9.45	9.79	11.69	12.81	11.76	11.17	11.54	7.97	4.9	5.85	7.1	6.09	5.57	5.83	6.54	11.29	12.64	12.71	9.25	11.67	12.34
	PFD14	11.76	8.9	11.24	10.03	10.72	10.4	10.47	8.76	10.25	6.25	7.67	7.16	7.27	4.34	5.52	5.95	6.64	9.99	11.22	9.54	9.72	11.65	9.17
	PFD21	10.14	11	9.34	12.63	11.81	10.75	11.27	9.72	10.63	7.47	6.71	7.86	3.49	5.97	7.17	6.36	6.62	9.98	10.32	10.22	9.01	12.88	8.57
	Fig. S11a		Contralateral mechanical hypersensitivity
		Veh-Veh									Form-Veh								Form-4G8
	PFD7	4.05	4.4	3.05	3.15	3.8	5	3.75	4.35	4.35	2.8	1.85	2.3	2.45	1.8	1.4	2.2	2.55	1.8	1.9	1.55	1.3	1.3	1.35
	PFD14	4.5	4.2	4.6	4.5	4.25	3.95	4.2	4.6	4.5	2.8	3.35	2.5	2.15	2.07	1.5	3.75	3.1	4.5	3.95	4.55	3.7	2.6	3.4
	PFD21	3.35	4.6	4.5	4.2	4.5	3.5	4.65	4.25	3.95	1.05	2.55	2.6	2.35	2.4	1.4	2.55	1.5	2.15	4.85	3.45	5	4	3.3
	Fig. S11b, left		Ipsilateral thermal hypersensitivity
		Veh-Veh									Form-Veh								Form-4G8
	PFD7	11.05	12.76	8.72	10.88	14.7	14.1	13.19	11.14	10	4.09	2.46	2.46	2.59	2.7	2	1.74	1.67	3.23	2.1	3.38	2.01	2.78	3.52
	PFD14	9.16	9.68	11.38	10.66	11.04	11.64	9.63	10.44	11.67	4.55	3.65	2.62	2.73	3.73	2.39	2.76	3.04	4.05	4.44	2.18	2.49	2.65	2.16
	PFD21	11.14	10.87	9.48	12.07	10.73	9.84	12	11.37	13.5	4.23	3.13	4.78	3.96	5.32	3.85	2.49	3.45	3.24	5.23	3.5	4.17	5.63	4.23
	Fig. S11b, right		Ipsilateral mechanical hypersensitivity
		Veh-Veh									Form-Veh								Form-4G8
	PDF7	4	3.45	3.5	3.05	5	4.4	3.95	3.85	3.65	5	2.05	1.4	1.2	2.45	2	2.95	2.75	1.7	2.35	4.2	0.9	2.15	0.7
	PFD14	4.85	3.05	4.1	4.25	4.5	4.45	3.85	3.35	4.65	1.85	1.15	1.8	1.25	1.05	1.35	2.65	1.25	1.15	1.5	2.65	1	0.8	0.9
	PFD21	4.5	3.4	3.75	4.45	4.25	4.1	3.25	4	4.5	1.7	0.9	1.15	1.9	1.35	1.3	1.9	1.9	2.15	1.55	2.25	2.55	1.5	1.8
	Fig. S11c		ΔPaw thickness
		Veh-Veh									Form-Veh								Form-4G8
	PFD7	0.01	0.02	0.02	0.06	0.01	0.17	0.16	0.05	0.04	2.13	2.48	1.22	2.32	1.85	2.42	1.85	2.28	2.16	1.91	2.29	1.44	1.78	1.91
	PFD14	0	0.02	0.07	0	0.04	0.05	0	0.08	0	0.78	1.37	1.11	1.91	1.57	0.44	0.95	1.58	0.9	1.41	1.52	2.28	1.13	2.02
	PFD21	0.04	0.1	0.06	0.04	0.08	0.07	0.02	0.02	0.07	0.31	0.44	0.74	0.73	0.45	0.06	0.43	0	0.05	0.32	0.46	1.36	0.35	0.83
		Elevated plus maze
	Fig. S11d
	Open arms entries (n)			Open arms time (s)			Closed arms entries (n)			Closed arms time (s)			Anxiety index
	Veh-Veh	Form-Veh	Form-4G8	Veh-Veh	Form-Veh	Form-4G8	Veh-Veh	Form-Veh	Form-4G8	Veh-Veh	Form-Veh	Form-4G8	Veh-Veh	Form-Veh	Form-4G8
	11	1	15	50.5	4.2	61.6	14	19	17	176.3	217.4	157.2	0.612	0.961	0.56
	7	4	4	37.2	38.9	22.6	26	23	20	168.7	163.9	172.8	0.77	0.796	0.841
	8	3	8	36	28.1	65	20	13	18	163.3	206.3	135.7	0.742	0.813	0.629
	5	4	4	34.2	37.1	35.5	21	16	17	177.1	166.3	198.8	0.8	0.776	0.782
	7	2	5	43.2	32	57.2	24	8	16	182.7	245.9	176.3	0.71	0.793	0.701
	14	2	19	70.5	21	46.1	17	25	18	158.6	213.7	164	0.539	0.893	0.582
	5	4		28.6	22.1		18	15		172.6	204.6	138.1	0.824	0.821
		2			15.3			24			208.4			0.911
		Novel object receognition
	Fig. S11e	Exploration time
		Veh-Veh							Form-Veh							Form-4G8
	Familiar	21.2	35.6	41.4	33.1	14.1	19.2	7.7	4	27.8	20.9	22.5	48.5	27.7	21.6	14.6	22.7	23.8	18.6	17.1	75.8
	Novel	89.9	69.3	86.9	61.8	51.1	48.1	31.5	7.6	45.4	38.6	18.5	18.2	9.1	30.8	50	39.1	30.7	22.4	22.1	63.8
	Discrimination index
	Veh-Veh	Form-Veh	Form-4G8
	0.618	0.31	0.548
	0.321	0.241	0.264
	0.355	0.298	0.126
	0.303	-0.096	0.09
	0.567	-0.454	0.129
	0.43	-0.504	-0.086
	0.609	0.177

### Sheet: BACE1 KO
	Fig. 5e		Contralateral thermal hypersensitivity
	Wt						Bace1 KO
BL	13.46	11.96	9.06	11.21	12.99	8.61	15	12.92	9.13	14.86	4.22	14.73
PFD7	7.57	5.44	7.97	4.9	5.85	7.1	11.13	14.45	11.7	11.51	8.31	11.16
PFD14	6.13	5.87	6.25	7.67	7.16	7.27	10.19	9.51	9.4	10.34	8.48	10.18
	Fig. S12a		Contralateral mechanical hypersensitivity
	Wt						Bace1 KO
BL	5	5	5	4.3	4.2	3	5	4	4.2	5	2.5	3.2
PFD7	1.4	1.95	2.8	1.85	2.3	2.45	4.15	3.24	4.4	4.27	2.35	4.75
PFD14	1.95	1.5	2.8	3.35	2.5	2.15	4	5	3.67	3.53	4.7	4.75
	Fig. S12b		Ipsilateral mechanical hypersensitivity
	Wt						Bace1 KO
BL	4.2	5	5	4.1	4	3.1	5	3.7	4	3.5	2.6	4.1
PFD7	1.2	1.4	5	2.05	1.4	1.2	1.8	1.25	0.85	1.8	1.65	1.25
PFD14	1	1.45	1.85	1.15	1.8	1.25	1.45	1.5	1.65	1.4	1.8	1.55
	Fig. S12c		Ipsilateral thermal hypersensitivity
	Wt						Bace1 KO
BL	13.32	13.95	11.48	11.17	13.62	9.04	12.37	14.36	9.54	11.47	6.9	9.39
PFD7	2.99	2.3	4.09	2.46	2.46	2.59	2.5	2.6	1.47	2.07	1.48	1.64
PFD14	1.81	2.19	4.55	3.65	2.62	2.73	4.16	1.76	3.79	3.12	2.47	2.03

### Sheet: Effects of LY2811376
	Fig. 5f		Contralateral thermal hypersensitivity
	Veh-Veh							Form-Veh							Form-LY2811376
PFD7	15	13.545	15	12.51	14.425	12.675		5.005	6.145	5.29	5.835	5.32	3.345	6.31	7.75	12.755	12.025	12.38	12.28	8.73	12.675
PFD14	12.46	14.39	10.38	9.56	15	12.53		6.075	5.36	5.65	6.59	5.81	7.835	6.465	10.185	13.225	5.215	12.33	10.615	12.52	1.965
			Ipsilateral thermal hypersensitivity
	Veh-Veh							Form-Veh							Form-LY2811376
PFD7	13.72	13.005	13.805	13.98	11.28	12.775		1.7	2.48	3.69	2.41	2.845	3.175	2.91	3.255	1.595	2.025	3.57	2.715	2.82	5.005
PFD14	11.14	11.27	15	15	10.64	10.925		2.485	3.14	3.04	2.86	3.015	2.885	3.28	3.825	7.085	4.915	3.315	2.485	2.78	3.28

### Sheet: Effects of MK-8931
	Fig. 5g		Contralateral thermal hypersensitivity
	Veh-Veh							Form-Veh							Form-MK8931
PFD7	15	13.545	15	12.51	14.425	12.675		5.005	6.145	5.29	5.835	5.32	3.345	6.31	11.395	13.365	13.305	10.69	11.87	9.275	13.75
PFD14	12.46	14.39	10.38	9.56	15	12.53		6.075	5.36	5.65	6.59	5.81	7.835	6.465	12.265	14.93	9.96	12.22	10.05	11.95	9.695
			Ipsilateral thermal hypersensitivity
	Veh-Veh							Form-Veh							Form-MK8931
PFD7	13.72	13.005	13.805	13.98	11.28	12.775		1.7	2.48	3.69	2.41	2.845	3.175	2.91	2.855	8.025	12.35	7.72	10.195	5.675	4.005
PFD14	11.14	11.27	15	15	10.64	10.925		2.485	3.14	3.04	2.86	3.015	2.885	3.28		4.175	5.265	5.82	1.985	3.945	4.005

### Sheet: Effects of NGP555
	Fig. S12d		Ipsilateral thermal hypersensitivity
	Veh-Veh										Form-Veh										Form-NGP555
PFD7	13.72	13.005	13.805	14.05	10.87	10.18	13.49	10.54			2.77	1.98	3.22	3.45	2.99	3.1	3.6	2.99	2.43	1.42	4.21	3.96	2.33	2.51	2.98	2.87	3.78	2.34	13.27
PFD14	11.14	11.27	15	10.02	9.71	11.06	9.29	10.47			2.54	3.13	2.84	3.2	2.33	3.19	3.39	3.59	1.83	2.9	2.62	3.84	3.09	3.24	3.54	4.7	3.53	3.51	3.52
	Fig. S12e		Contralateral thermal hypersensitivity
	Veh-Veh										Form-Veh										Form-NGP555
PFD7	15	13.545	15	9.87	13.72	11.91	14.19	14.42			5.74	4.76	5.77	5.77	5.2	5.02	4.11	7.53	4.52	4.17	13.24	13.97	8.06	9.19	9.64	9.41	11.07	15	14.29
PFD14	12.46	14.39	10.38	10.32	11.27	11.41	11.8	11.98			6.38	4.26	6.23	5.73	5.46	4.58	5.53	5.96	6	7.25	9.54	10.74	9.49	11.53	11.42	11.07	9.97	12.83	11.69
