## Supplementary material for "Metabolic reallocation in spinal cord oligodendrocytes drives chronic pain via neuronal β-amyloid production": Raw data: Source data 12_Role of NAAA_Figure 5i-m and supplementals.xlsx

### Sheet: Bulk RNA seq_ARN19702
	Fig. 5h	Form-Veh vs Veh-Veh					Fig. 5h	Form-ARN vs Form-Veh
			Myelin-related genes						Myelin-related genes
		Log2 [Fold Change]	pvalue	padj	GeneName			Log2 [Fold Change]	pvalue	padj	GeneName			Significant down-regulation
		-0.3178	5.9e-13	3.91e-10	Mbp			0.21018	5.6728e-13	4.0834e-11	Mbp			Significant up-regulation
		-0.30086	1.43e-06	0.00013246	Mog			0.10844	0.25018	0.40372	Mog
		-0.18958	1.91e-07	2.6e-05	Plp1			-0.13628	5.6452e-05	0.00050794	Plp1
		-0.38557	8.87e-14	7.47e-11	Mag			0.36814	1.0266e-24	4.9172e-22	Mag
		-0.39209	3.54e-13	2.53e-10	Cnp			0.26831	1.9412e-08	4.8737e-07	Cnp
	Fig. S13a						Fig. S13a
			TCA cycle						TCA cycle
		Log2 [Fold Change]	pvalue	padj	GeneName			Log2 [Fold Change]	pvalue	padj	GeneName
		0.16249	0.022979	0.078199	Aacs			0.31511	0.00010021	0.00083086	Aacs
		-0.20318	0.0075842	0.03329	Acot13			-0.03708	0.68767	0.79602	Acot13
		-0.1304	0.011591	0.046303	Acot7			0.11156	0.0052231	0.021263	Acot7
		-0.17682	0.0020804	0.01213	Fh1			-0.079553	0.17743	0.31638	Fh1
		-0.15738	0.030728	0.097252	Idh1			-0.17488	0.010011	0.035436	Idh1
		-0.22797	0.00014056	0.0015093	Idh2			0.13985	0.14141	0.269	Idh2
		-0.11351	0.010888	0.044159	Idh3a			-0.14692	0.0017313	0.0085487	Idh3a
		-0.10385	0.015611	0.058259	Idh3b			0.15475	0.0011674	0.0061863	Idh3b
		-0.14805	0.0057133	0.026658	Idh3g			0.0045752	0.93281	0.95852	Idh3g
		-0.24959	0.00017591	0.0017754	Mdh1			-0.074437	0.04608	0.11548	Mdh1
		0.22901	0.00010071	0.0011824	Ogdh			0.0035227	0.92564	0.95343	Ogdh
		0.013326	0.78302	0.87896	Ogdhl			0.12759	0.0071253	0.027102	Ogdhl
		-0.023989	0.53131	0.701	Sdha			0.14621	0.0003158	0.0021537	Sdha
		-0.25121	0.00015581	0.0016153	Sdhb			0.089252	0.18424	0.32508	Sdhb
		-0.15683	0.00079433	0.0057592	Sdhc			0.2395	0.00021552	0.0015732	Sdhc
		-0.25262	5.7538e-05	0.00077657	Sdhd			0.38083	1.2787e-08	3.3595e-07	Sdhd
		-0.18762	0.00054356	0.0042919	Sucla2			-0.082329	0.091815	0.19438	Sucla2
		-0.258	5.2077e-06	0.00011984	Suclg1			0.069414	0.1985	0.34267	Suclg1
	Fig. S13b		Oxidative phosphorylation				Fig. S13b		Oxidative phosphorylation
		Log2 [Fold Change]	pvalue	padj	GeneName			Log2 [Fold Change]	pvalue	padj	GeneName
		-0.099317	0.040919	0.12021	Atp5a1			0.1501	2.4504e-06	3.4735e-05	Atp5a1
		-0.1678	0.0013322	0.0085295	Atp5d			0.47774	9.7517e-20	2.1305e-17	Atp5d
		-0.3897	7.2549e-10	1.0198e-07	Atp5e			0.75715	1.9708e-21	5.8435e-19	Atp5e
		-0.28898	4.8089e-07	1.8259e-05	Atp5f1			-0.021749	0.68211	0.79252	Atp5f1
		-0.24701	1.2779e-05	0.00024022	Atp5g1			0.3258	1.4795e-08	3.8383e-07	Atp5g1
		-0.24843	7.6277e-05	0.00095672	Atp5g2			0.26483	0.002707	0.012371	Atp5g2
		-0.21119	0.00012757	0.0014067	Atp5g3			0.60294	3.6306e-24	1.559e-21	Atp5g3
		-0.29086	5.3448e-06	0.00012085	Atp5j			-0.044732	0.3717	0.53321	Atp5j
		-0.37394	3.79e-05	0.00056651	Atp5k			0.85099	1.148e-08	3.081e-07	Atp5k
		-0.39607	9.19e-12	2.35e-09	Atp5l			0.33931	1.6008e-06	2.4133e-05	Atp5l
		-0.32068	3.0698e-05	0.00047897	Atp5o			0.098485	0.17488	0.31344	Atp5o
		-0.22013	0.011717	0.04665	Atp5s			0.01332	0.90471	0.94066	Atp5s
		-0.30748	0.000253	0.002347	Atpif1			-0.66981	1.8499e-15	2.2366e-13	Atpif1
		-0.13133	0.15344	0.31117	Cox11			0.4977	0.00066011	0.0039389	Cox11
		-0.27311	0.00013779	0.001483	Cox14			0.36702	6.3783e-07	1.0807e-05	Cox14
		-0.21516	0.0005135	0.0041088	Cox4i1			0.02101	0.60979	0.74014	Cox4i1
		-0.15686	0.021341	0.073898	Cox5a			0.74656	2.1983e-24	1.0139e-21	Cox5a
		-0.35128	4.4203e-07	1.72e-05	Cox5b			0.51687	3.4024e-22	1.115e-19	Cox5b
		-0.20359	0.00019292	0.0019076	Cox6a1			0.26612	1.2519e-08	3.3114e-07	Cox6a1
		-0.33516	0.0093394	0.039205	Cox6a2			-0.0082773	0.92374	NA	Cox6a2
		-0.31059	1.0292e-05	0.00020302	Cox6b1			0.40597	3.3776e-12	2.0319e-10	Cox6b1
		-0.3974	1.0292e-08	8.9716e-07	Cox6c			0.21156	1.6769e-05	0.00018127	Cox6c
		-0.32659	1.2137e-07	6.0117e-06	Cox7a2			0.15504	0.013723	0.045353	Cox7a2
		-0.31354	5.037e-06	0.00011678	Cox7a2l			0.32841	4.0295e-08	9.4677e-07	Cox7a2l
		-0.32783	1.6253e-06	4.9337e-05	Cox7b			0.17439	0.0038292	0.016418	Cox7b
		-0.34668	9.5025e-06	0.00019033	Cox7c			-0.050309	0.36081	0.52289	Cox7c
		-0.24619	9.2203e-05	0.0011058	Cox8a			0.61788	4.2886e-27	3.3379e-24	Cox8a
		-0.33134	0.00014469	0.0015378	Ndufa1			0.55126	3.1301e-09	9.5536e-08	Ndufa1
		-0.10232	0.030191	0.095883	Ndufa10			-0.074335	0.14712	0.27676	Ndufa10
		-0.26112	0.00026271	0.0024155	Ndufa11			0.16105	0.0089354	0.032384	Ndufa11
		-0.25285	0.00088062	0.0061921	Ndufa12			0.24842	0.00077241	0.0044739	Ndufa12
		-0.3925	4.1354e-08	2.483e-06	Ndufa13			0.21256	0.0010217	0.0055611	Ndufa13
		-0.37502	1.2763e-06	4.0149e-05	Ndufa2			0.89985	2.8981e-24	1.2889e-21	Ndufa2
		-0.3047	1.2292e-05	0.00023307	Ndufa3			0.64215	2.817e-14	2.5421e-12	Ndufa3
		-0.37408	2.2977e-09	2.4062e-07	Ndufa4			0.25829	2.0581e-07	4.0553e-06	Ndufa4
		0.53966	9.3521e-05	0.0011182	Ndufa4l2			0.32847	0.02469	NA	Ndufa4l2
		-0.33381	4.4776e-05	0.00064332	Ndufa5			0.36587	1.5574e-06	2.3622e-05	Ndufa5
		-0.33822	7.1496e-07	2.5823e-05	Ndufa6			0.085613	0.14789	0.27735	Ndufa6
		-0.30542	6.829e-06	0.00014636	Ndufa7			-0.0039136	0.96268	0.97768	Ndufa7
		-0.19016	0.00072761	0.0053831	Ndufa8			0.48345	3.0331e-11	1.5169e-09	Ndufa8
		-0.1945	0.0017264	0.010514	Ndufa9			0.092529	0.1045	0.21425	Ndufa9
		-0.2493	2.7636e-05	0.0004473	Ndufab1			0.1053	0.073893	0.16536	Ndufab1
		-0.33458	2.2244e-05	0.00037563	Ndufaf2			0.2465	0.024312	0.071188	Ndufaf2
		-0.2156	0.0024964	0.014031	Ndufaf4			-0.19276	0.02689	0.076891	Ndufaf4
		-0.19636	0.0009703	0.0066812	Ndufaf5			0.019041	0.83601	0.89685	Ndufaf5
		-0.17885	0.0027809	0.015294	Ndufaf7			-0.070981	0.3987	0.55894	Ndufaf7
		-0.11243	0.093059	0.21831	Ndufb10			0.37358	0.00088729	0.0049749	Ndufb10
		-0.34312	1.8142e-06	5.451e-05	Ndufb11			0.46888	1.8175e-10	7.2777e-09	Ndufb11
		-0.39521	4.0268e-07	1.5947e-05	Ndufb3			0.75052	1.1888e-14	1.1749e-12	Ndufb3
		-0.36853	3.7411e-07	1.5014e-05	Ndufb4			-0.054394	0.57535	0.71207	Ndufb4
		-0.30688	1.4921e-05	0.0002739	Ndufb5			-0.027127	0.67825	0.78974	Ndufb5
		-0.24529	0.0017007	0.010407	Ndufb6			0.4864	2.1462e-06	3.1041e-05	Ndufb6
		-0.2588	0.00038014	0.0032317	Ndufb7			0.3391	7.699e-06	9.2894e-05	Ndufb7
		-0.2596	0.00031494	0.0027779	Ndufb8			0.34838	1.5608e-05	0.00017056	Ndufb8
		-0.33322	2.976e-08	1.9844e-06	Ndufb9			0.19262	0.0005091	0.0031859	Ndufb9
		-0.31511	1.6235e-05	0.00029285	Ndufc1			0.20579	0.013629	0.045102	Ndufc1
		-0.39653	3.2164e-08	2.0998e-06	Ndufc2			0.27027	0.00046787	0.0029699	Ndufc2
		-0.19088	6.2641e-06	0.00013727	Ndufs2			0.15684	0.0016937	0.0083899	Ndufs2
		-0.19001	0.0012983	0.0083705	Ndufs3			0.29552	8.717e-06	0.00010368	Ndufs3
		-0.30839	6.0924e-06	0.00013446	Ndufs4			-0.0091777	0.90689	0.9415	Ndufs4
		-0.24925	5.7688e-05	0.0007773	Ndufs5			0.43102	5.6802e-10	2.0444e-08	Ndufs5
		-0.31496	3.7743e-05	0.00056463	Ndufs6			0.3313	0.00015121	0.0011762	Ndufs6
		-0.21264	0.0050844	0.02432	Ndufs7			0.18985	0.0020676	0.0098927	Ndufs7
		-0.31291	1.4212e-06	4.4085e-05	Ndufs8			0.058639	0.35571	0.51887	Ndufs8
		-0.17626	0.0012015	0.0078667	Ndufv1			0.3565	1.1426e-10	4.8234e-09	Ndufv1
		-0.33522	2.6308e-08	1.8196e-06	Ndufv2			0.018058	0.71845	0.81837	Ndufv2
		-0.22242	0.0043821	0.021637	Ndufv3			0.22459	0.0067181	0.025917	Ndufv3
		-0.17543	0.0013457	0.0085982	Sdhaf2			-0.091281	0.26879	0.42403	Sdhaf2
		-0.35473	6.8397e-07	2.4935e-05	Uqcr10			0.13428	0.042686	0.10916	Uqcr10
		-0.42855	3.2458e-08	2.1102e-06	Uqcr11			0.80962	2.337e-21	6.1921e-19	Uqcr11
		-0.28355	0.00015132	0.0015835	Uqcrb			0.18475	0.063898	0.14823	Uqcrb
		-0.072303	0.15164	0.30861	Uqcrc1			0.10343	0.010669	0.037289	Uqcrc1
		-0.20476	0.00014768	0.001559	Uqcrc2			-0.020508	0.67529	0.78747	Uqcrc2
		-0.25138	3.2181e-05	0.00049568	Uqcrfs1			0.29601	1.6439e-07	3.3126e-06	Uqcrfs1
		-0.37413	8.7638e-08	4.6041e-06	Uqcrh			0.32604	1.6991e-06	2.537e-05	Uqcrh
		-0.32811	1.0755e-05	0.00021019	Uqcrq			0.38131	3.587e-09	1.079e-07	Uqcrq

### Sheet: NAAA expression
	Fig. 5i
	Veh	Form
	3.954	7.948
	2.087	8.32
	1.661	4.353
		7.093

### Sheet: NAAA-Olig2 KO
	Formalin model
	Fig. 5J
		Insoluble Aβ42
		Naaafl/fl					NaaaOlig2-/-
	Veh	1.53	1.51	1.85			1.99	1.7	1.74
	Form	2.8	1.95	1.99	2.19		1.609	1.582	1.21	1.26
		Soluble Aβ40
		Naaafl/fl					NaaaOlig2-/-
	Veh	60.451	38.334	39.934			45.107	50.062	39.884
	Form	75.71	100.668	85.513	60.015		23.846	26.666	29.272	37.412
	Male
	Fig. 5k	Contralateral heat hypersensitivity
		Naaafl/fl								NaaaOlig2-/-
	PFD14	4.74		5.62	4.79	4.48	4.79	4.38	4.03	11.15		8.86	8.7	9.61	12.41
	PFD21	6.26		5.96	6.79	7.64	6.19	4.87	5.27	9.02		11.57	11.79	9.84	7.57
	Fig. 5k	Ipsilateral heat hypersensitivity
		Naaafl/fl								NaaaOlig2-/-
	PFD14	1.94	3.01	3.26	2.68	3.2	4.28	3.47	4.01	2.79	2.07	2.71	3.55	4.94	5.83
	PFD21	2.89	12.62	5.21	4.19	3.51	2.97	2.28	5.67	6.88	2.89	4.15	7.23	6.19	4.73
	Female
	Fig. 5l	Contralateral heat hypersensitivity
		Naaafl/fl								NaaaOlig2-/-
	PFD14	4.47	4.3	4.19	3.91	4.57	11.62	5.77	5.16	11.68	10.27	14.16	13.74	8.04	12.26
	PFD21	2.95	4.57	5.42	4.68	3.71	6.35	5	7.4	8.39	8.72	13.35	8.89	11.3	12
		Ipsilateral heat hypersensitivity
		Naaafl/fl								NaaaOlig2-/-
	PFD14	2.09	2.49	1.65	2.89	3.6	6.42	3.09	4.28	2.82	5.12	5.06	3.38	4.73	4.33
	PFD21	3.11	2.14	2.19	3.42	4.72	3.77	4.91	6.68	5.58	5.81	3.61	2.72	4.44	4.74
	Fig. 5m	Open arms entries (n)
		Naaafl/fl								NaaaOlig2-/-
	Veh	4	1	4	10	7	4	10	5	7	3	5	9	7	8
	Form	4	4	3	1	2	1	0	0	2	3	9	4	8	3
	Fig. S14b	Open arms time (s)
		Naaafl/fl								NaaaOlig2-/-
	Veh	30.9	1.4	37.1	63	95.8	24.6	55.3	184.1	41.9	47.1	26.9	191.8	23.7	62.9
	Form	32.1	16.2	18.7	7.9	16.7	4.1	0	0	35.4	43	51.7	42.8	21.1	18.7
		Closed arms entries (n)
		Naaafl/fl								NaaaOlig2-/-
	Veh	4	15	31	21	10	13	23	6	12	17	2	8	14	20
	Form	3	3	4	2	6	6	1	1	1	2	8	4	7	4
	Fig. S14c	Exploration time (s), NOR test
		Naaafl/fl								NaaaOlig2-/-
	Familiar		67.8	69.5	30	9.9	21.9	41.6	60.6	34.7	9.6	96.8	74.8	15.2	31.1
	Novel		115.5	63.9	36.3	38.1	60.8	16.2	58.8	24.4	13.9	88	68.7	21.7	37.8
	CCI model
	Fig. S15a	Insoluble Aβ42				Soluble Aβ40
	Naaafl/fl	NaaaOlig2-/-			Naaafl/fl	NaaaOlig2-/-
	0.762	0.468			51.88	5.417
	0.852	0.649			62.158	20.659
	0.794	0.508			50.605	7.769
	0.865	0.708			29.807	37.001
	0.595	0.449				15.226
		0.816				13.232
		0.621
	Fig. S15b	Ipsilateral heat hypersensitivity
		Naaafl/fl						Naaaolig2-/-
	POD14	3.78	3.52	4.92	4.1	3.23		6.77	6.43	6.78	3.43	7.28	2.94	7.47
	POD21	4.26	4.52	3.13	3.52	3.38		8.15	6.41	5.7	6.02	5.56	4.93	7.38
		Contralateral heat hypersensitivity
		Naaafl/fl						Naaaolig2-/-
	POD14	9.17	8.94	8.94	8.42	10.92		10.94	10.56	9.07	8.44	10.59	11.71	8.9
	POD21	9.08	9.41	9.39	10.6	8.99		9.74	7.23	10.31	8.74	9.24	9.03	8.73
	Fig. S15c	Ipsilateral mechanical hypersensitivity
		Naaafl/fl						Naaaolig2-/-
	POD14	1.6	2.5	1.65	1.35	1.57		2.83	3.3	3.27	1.15	3.87	3.13	3.17
	POD21	2.75	1.75	1.8	1.3	4.05		4.7	5	2.55	3.9	4.9	3.7	3.9
		Contralateral mechanical hypersensitivity
		Naaafl/fl						Naaaolig2-/-
	POD14	4.25	3.35	4.35	4.5	4.25		4	4.5	5	3.95	5	4.25	4.15
	POD21	4.2	4.05	4.2	5	5		4.7	4.95	5	5	3.7	4.25	5
